# Integrative transcriptomic analysis of SLE reveals IFN-driven cross-talk between immune cells

**DOI:** 10.1101/2020.04.27.065227

**Authors:** Bharat Panwar, Benjamin J. Schmiedel, Shu Liang, Brandie White, Enrique Rodriguez, Kenneth Kalunian, Andrew J. McKnight, Rachel Soloff, Gregory Seumois, Pandurangan Vijayanand, Ferhat Ay

## Abstract

The systemic lupus erythematosus (SLE) is an incurable autoimmune disease disproportionately affecting women and may lead to damage in multiple different organs. The marked heterogeneity in its clinical manifestations is a major obstacle in finding targeted treatments and involvement of multiple immune cell types further increases this complexity. Thus, identifying molecular subtypes that best correlate with disease heterogeneity and severity as well as deducing molecular cross-talk among major immune cell types that lead to disease progression are critical steps in the development of more informed therapies for SLE. Here we profile and analyze gene expression of six major circulating immune cell types from patients with well-characterized SLE (classical monocytes (n=64), T cells (n=24), neutrophils (n=24), B cells (n=20), conventional (n=20) and plasmacytoid (n=22) dendritic cells) and from healthy control subjects. Our results show that the interferon (IFN) response signature was the major molecular feature that classified SLE patients into two distinct groups: IFN-signature negative (IFNneg) and positive (IFNpos). We show that the gene expression signature of IFN response was consistent (i) across all immune cell types, (ii) all single cells profiled from three IFNpos donors using single-cell RNA-seq, and (iii) longitudinal samples of the same patient. For a better understanding of molecular differences of IFNpos versus IFNneg patients, we combined differential gene expression analysis with differential Weighted Gene Co-expression Network Analysis (WGCNA), which revealed a relatively small list of genes from classical monocytes including two known immune modulators, one the target of an approved therapeutic for SLE *(TNFSF13B/BAFF:* belimumab) and one itself a therapeutic for Rheumatoid Arthritis *(IL1RN:* anakinra). For a more integrative understanding of the cross-talk among different cell types and to identify potentially novel gene or pathway connections, we also developed a novel gene co-expression analysis method for joint analysis of multiple cell types named integrated WGNCA (iWGCNA). This method revealed an interesting cross-talk between T and B cells highlighted by a significant enrichment in the expression of known markers of T follicular helper cells (Tfh), which also correlate with disease severity in the context of IFNpos patients. Interestingly, higher expression of *BAFF* from all myeloid cells also shows a strong correlation with enrichment in the expression of genes in T cells that may mark circulating Tfh cells or related memory cell populations. These cell types have been shown to promote B cell class-switching and antibody production, which are well-characterized in SLE patients. In summary, we generated a large-scale gene expression dataset from sorted immune cell populations and present a novel computational approach to analyze such data in an integrative fashion in the context of an autoimmune disease. Our results reveal the power of a hypothesis-free and data-driven approach to discover drug targets and reveal novel cross-talk among multiple immune cell types specific to a subset of SLE patients. This approach is immediately useful for studying autoimmune diseases and is applicable in other contexts where gene expression profiling is possible from multiple cell types within the same tissue compartment.
