## Supplementary Table for "Integrative transcriptomic analysis of SLE reveals IFN-driven cross-talk between immune cells"

### Sheet: Figure-3g
	Cluster	ID	Description	GeneRatio	BgRatio	pvalue	p.adjust	qvalue	geneID	Count
1	B_cell	GO:0022900	electron transport chain	2020-03-12	175/17913	0.000188981	0.0347726	0.0240703	NDUFA8/ETFDH/AKR1B1	3
2	cDC	GO:0006614	SRP-dependent cotranslational protein targeting to membrane	11/198	103/17913	1.87e-08	2.22e-05	2.02e-05	RPSA/RPLP0/RPS3/RPS23/RPL6/RPL22/RPL13A/RPL27A/RPS4X/RPS12/RPL21	11
3	cDC	GO:0006613	cotranslational protein targeting to membrane	11/198	106/17913	2.54e-08	2.22e-05	2.02e-05	RPSA/RPLP0/RPS3/RPS23/RPL6/RPL22/RPL13A/RPL27A/RPS4X/RPS12/RPL21	11
4	cDC	GO:0002228	natural killer cell mediated immunity	9/198	63/17913	2.9e-08	2.22e-05	2.02e-05	GZMB/SH2D1B/SH2D1A/KLRD1/KLRK1/SLAMF6/CRTAM/KLRC2/IL18	9
5	cDC	GO:0045047	protein targeting to ER	11/198	108/17913	3.09e-08	2.22e-05	2.02e-05	RPSA/RPLP0/RPS3/RPS23/RPL6/RPL22/RPL13A/RPL27A/RPS4X/RPS12/RPL21	11
7	cDC	GO:0000184	nuclear-transcribed mRNA catabolic process, nonsense-mediated decay	11/198	118/17913	7.78e-08	3.73e-05	3.39e-05	RPSA/RPLP0/RPS3/RPS23/RPL6/RPL22/RPL13A/RPL27A/RPS4X/RPS12/RPL21	11
9	cDC	GO:0006413	translational initiation	13/198	183/17913	1.28e-07	4.62e-05	4.2e-05	RPSA/RPLP0/RPS3/RPS23/RPL6/EIF3F/RPL22/RPL13A/RPL27A/RPS4X/EIF4E3/RPS12/RPL21	13
13	cDC	GO:0042110	T cell activation	19/198	443/17913	5.03e-07	0.000120624	0.000109616	HLA-DOA/CD7/PRDX2/RPS3/HLA-DPB1/IL7R/KLRK1/SLAMF6/LCK/MAFB/RPL22/ZNF683/XCL1/IRF1/PRKCQ/IL18/ITK/IL1B/HLA-DPA1	19
16	cDC	GO:0032609	interferon-gamma production	9/198	105/17913	2.47e-06	0.000473809	0.00043057	HLA-DPB1/KLRK1/SLAMF6/TLR3/XCL1/IL18/ITK/IL1B/HLA-DPA1	9
44	cDC	GO:0019835	cytolysis	5/198	40/17913	7.54e-05	0.00497832	0.00452401	GZMB/PRF1/GZMA/GZMM/GZMH	5
88	cDC	GO:0048247	lymphocyte chemotaxis	4/198	42/17913	0.00116701	0.0385649	0.0350455	KLRK1/CXCL11/XCL1/ADAM10	4
93	pDC	GO:0034113	heterotypic cell-cell adhesion	6/125	61/17913	4.15e-06	0.00901347	0.00846085	LILRB2/ALOX15/CD44/GCNT2/JUP/ITGB7	6
94	PMN	GO:0042119	neutrophil activation	59/812	499/17913	1.44e-11	6.36e-08	5.53e-08	CEACAM1/ERP44/IMPDH1/ALDOA/DNAJC3/DDX3X/ATP6AP2/PSMD13/LTA4H/PSMA5/SURF4/TUBB4B/STXBP3/BCR/KPNB1/KMT2E/STXBP2/ACPP/RAB3D/PTPRJ/FTL/RNASET2/ADGRE3/HMOX2/PPBP/SIRPA/MVP/CMTM6/GLB1/NAPRT/CYBA/FTH1/SELL/NCKAP1L/LPCAT1/FCGR3B/RAB24/SLC2A3/CXCL1/PECAM1/KCNAB2/LAMTOR2/SYK/HSP90AA1/RHOA/FCGR2B/CPNE3/PSMD7/PGLYRP1/CHI3L1/CYBB/NDUFC2/CD63/MNDA/GSTP1/CPNE1/VCP/GLIPR1/CFP	59
95	PMN	GO:0043312	neutrophil degranulation	57/812	485/17913	4.12e-11	6.36e-08	5.53e-08	CEACAM1/ERP44/IMPDH1/ALDOA/DNAJC3/DDX3X/ATP6AP2/PSMD13/LTA4H/PSMA5/SURF4/TUBB4B/STXBP3/BCR/KPNB1/STXBP2/ACPP/RAB3D/PTPRJ/FTL/RNASET2/ADGRE3/HMOX2/PPBP/SIRPA/MVP/CMTM6/GLB1/NAPRT/CYBA/FTH1/SELL/NCKAP1L/LPCAT1/FCGR3B/RAB24/SLC2A3/CXCL1/PECAM1/KCNAB2/LAMTOR2/SYK/HSP90AA1/RHOA/CPNE3/PSMD7/PGLYRP1/CHI3L1/CYBB/NDUFC2/CD63/MNDA/GSTP1/CPNE1/VCP/GLIPR1/CFP	57
96	PMN	GO:0002446	neutrophil mediated immunity	58/812	499/17913	4.3e-11	6.36e-08	5.53e-08	CEACAM1/ERP44/IMPDH1/ALDOA/DNAJC3/DDX3X/ATP6AP2/PSMD13/LTA4H/PSMA5/SURF4/TUBB4B/STXBP3/BCR/KPNB1/KMT2E/STXBP2/ACPP/RAB3D/PTPRJ/FTL/RNASET2/ADGRE3/HMOX2/PPBP/SIRPA/MVP/CMTM6/GLB1/NAPRT/CYBA/FTH1/SELL/NCKAP1L/LPCAT1/FCGR3B/RAB24/SLC2A3/CXCL1/PECAM1/KCNAB2/LAMTOR2/SYK/HSP90AA1/RHOA/CPNE3/PSMD7/PGLYRP1/CHI3L1/CYBB/NDUFC2/CD63/MNDA/GSTP1/CPNE1/VCP/GLIPR1/CFP	58
97	PMN	GO:0002283	neutrophil activation involved in immune response	57/812	488/17913	5.25e-11	6.36e-08	5.53e-08	CEACAM1/ERP44/IMPDH1/ALDOA/DNAJC3/DDX3X/ATP6AP2/PSMD13/LTA4H/PSMA5/SURF4/TUBB4B/STXBP3/BCR/KPNB1/STXBP2/ACPP/RAB3D/PTPRJ/FTL/RNASET2/ADGRE3/HMOX2/PPBP/SIRPA/MVP/CMTM6/GLB1/NAPRT/CYBA/FTH1/SELL/NCKAP1L/LPCAT1/FCGR3B/RAB24/SLC2A3/CXCL1/PECAM1/KCNAB2/LAMTOR2/SYK/HSP90AA1/RHOA/CPNE3/PSMD7/PGLYRP1/CHI3L1/CYBB/NDUFC2/CD63/MNDA/GSTP1/CPNE1/VCP/GLIPR1/CFP	57
98	PMN	GO:0010498	proteasomal protein catabolic process	43/812	382/17913	3.82e-08	3.7e-05	3.22e-05	TRIM38/NUB1/BIRC2/HSPA5/BAG6/PIAS1/TRIB2/FAM192A/PSMD13/PSMA5/TBL1X/BCAP31/WAC/PSMB4/CDC27/UBAC2/PARK7/SDF2L1/FBXW5/USP7/GABARAPL2/TMF1/PLK3/STUB1/PSMA7/HM13/RNFT1/UBA52/SEC61B/LRRK2/DERL1/RFFL/ANAPC15/RACK1/PSMD4/PSMD7/DNAJB9/RCN3/HSP90B1/NPLOC4/VCP/PCBP2/HERPUD1	43
100	PMN	GO:0034612	response to tumor necrosis factor	34/812	284/17913	2.4e-07	0.000166347	0.000144635	NUB1/GBP3/BIRC2/CASP1/CARD16/TNFSF8/PSMD13/MAP2K7/TANK/PSMA5/INPP5K/PSMB4/BIRC3/TMSB4X/MAP3K14/PSMA7/JAK2/MIR142/KLF2/YBX3/CYBA/RFFL/ZFP36L1/LTB/RACK1/PSMD4/SYK/TNFSF15/PSMD7/YTHDC2/BAG4/CHI3L1/GSTP1/CPNE1	34
101	PMN	GO:0045088	regulation of innate immune response	45/812	440/17913	3.08e-07	0.000186506	0.000162163	CEACAM1/BIRC2/SAMHD1/PIK3AP1/UNC93B1/TREX1/TRIM6/TIFA/PIAS1/PSMD13/ICAM3/MAPKAPK3/TANK/PSMA5/PRKCE/PSMB4/BIRC3/TRAF6/NOD1/MICA/LY96/PSMA7/LILRB1/JAK2/UBA52/CLEC4A/CLEC4E/SERPINB9/RIPK2/CYBA/RBM14/CLEC7A/PSMD4/SYK/FCGR2B/STAT5B/PSMD7/PGLYRP1/NOD2/HSP90B1/MNDA/NPLOC4/BCL10/CDC37/TNIP2	45
103	PMN	GO:1905897	regulation of response to endoplasmic reticulum stress	16/812	83/17913	8.22e-07	0.00039804	0.000346088	HSPA5/BAG6/DNAJC3/BCAP31/TMBIM6/UBAC2/PARK7/ERP29/COPS5/RNFT1/LRRK2/NCK1/RACK1/FCGR2B/DNAJB9/HERPUD1	16
106	PMN	GO:0030041	actin filament polymerization	21/812	145/17913	2.41e-06	0.000795705	0.00069185	PFN1/AIF1/TMOD2/ARF1/ARPC1B/PRKCE/TMSB4X/BRK1/SCIN/JAK2/ARF6/NCK1/NCKAP1L/CORO7/CATIP/RHOA/ACTR3C/BAG4/GRB2/CAPG/HCLS1	21
112	PMN	GO:1903513	endoplasmic reticulum to cytosol transport	9/812	29/17913	3.41e-06	0.00087038	0.000756778	BCAP31/UBAC2/HM13/SEC61B/DERL1/HSP90B1/NPLOC4/VCP/HERPUD1	9
121	PMN	GO:0051100	negative regulation of binding	21/812	162/17913	1.41e-05	0.00234828	0.00204179	HSPA5/CARD16/USP33/EIF4A3/FAM192A/PPP1CA/PPP3CA/TMBIM6/TMSB4X/RSF1/PARK7/MITD1/STUB1/GNL3L/JAK2/MEPCE/LRRK2/GTF2F1/ACTB/DISC1/CPNE1	21
128	PMN	GO:0006914	autophagy	42/812	471/17913	2.37e-05	0.00318786	0.00277179	ATG12/TSPO/USP33/TRIM21/DRAM2/TP53INP2/WAC/TMBIM6/VPS37B/CHMP2B/VPS37C/TBC1D14/ATP6V0D1/PARK7/SPTLC2/NOD1/GABARAPL2/PLK3/STUB1/RAB1B/ATP6V1A/TMEM208/FIS1/VPS4A/LRRK2/CALCOCO2/RIPK2/SCOC/SYNPO2/STK11/CLTC/RAB24/C19orf12/KAT8/LAMTOR2/LAMTOR5/HSP90AA1/ATP6V1G1/SNCA/WDR45/CDC37/VCP	42
129	PMN	GO:0061919	process utilizing autophagic mechanism	42/812	471/17913	2.37e-05	0.00318786	0.00277179	ATG12/TSPO/USP33/TRIM21/DRAM2/TP53INP2/WAC/TMBIM6/VPS37B/CHMP2B/VPS37C/TBC1D14/ATP6V0D1/PARK7/SPTLC2/NOD1/GABARAPL2/PLK3/STUB1/RAB1B/ATP6V1A/TMEM208/FIS1/VPS4A/LRRK2/CALCOCO2/RIPK2/SCOC/SYNPO2/STK11/CLTC/RAB24/C19orf12/KAT8/LAMTOR2/LAMTOR5/HSP90AA1/ATP6V1G1/SNCA/WDR45/CDC37/VCP	42
138	PMN	GO:0071706	tumor necrosis factor superfamily cytokine production	20/812	161/17913	4.18e-05	0.00450169	0.00391413	TSPO/TREX1/CD274/ANGPT1/NOD1/LY96/PTPRJ/LILRB1/SIRPA/JAK2/C5AR2/FRMD8/CLEC4A/LRRK2/RIPK2/CYBA/CYBB/NOD2/GSTP1/BCL10	20
144	PMN	GO:0019882	antigen processing and presentation	24/812	220/17913	6.41e-05	0.00608599	0.00529165	TREX1/PSMD13/PSMA5/ARF1/BCAP31/PSMB4/CAPZB/TRAF6/NOD1/RAB8B/PSMA7/ERAP2/AP2M1/CLEC4A/CYBA/NCF2/CLTC/PSMD4/FCGR2B/SEC24D/PSMD7/DNM2/CYBB/NOD2	24
168	PMN	GO:0019058	viral life cycle	30/812	324/17913	0.000175583	0.0113427	0.00986224	TRIM38/APOBEC3F/TRIM6/TRIM21/DDX3X/INPP5K/VPS37B/FAM111A/CHMP2B/KPNB1/TRIM26/VPS37C/POM121C/CTBP1/DEK/RAB1B/PCBP1/VPS4A/UBA52/CDC42/EPS15/P4HB/TPR/F11R/LAMTOR5/YTHDC2/SIVA1/NUP205/VCP/PCBP2	30
183	PMN	GO:0043488	regulation of mRNA stability	18/812	158/17913	0.000299125	0.0161029	0.0140012	XRN1/HNRNPU/PSMD13/PSMA5/PSMB4/METTL14/ALKBH5/HNRNPD/PSMA7/UBA52/YBX3/CIRBP/ZFP36L1/PSMD4/PSMD7/SET/PARN/YWHAB	18
188	PMN	GO:0099024	plasma membrane invagination	9/812	50/17913	0.000363453	0.0184073	0.0160047	AIF1/XKR8/ARF1/CDC42/NCKAP1L/RHOA/MYH9/ABCA1/FCGR2B	9
224	PMN	GO:0110053	regulation of actin filament organization	22/812	228/17913	0.000712909	0.0263667	0.0229254	PFN1/TMOD2/ARF1/ARPC1B/PRKCE/INPP5K/WASF2/TMSB4X/RHOC/BRK1/SCIN/PXN/ARF6/CDC42/NCK1/NCKAP1L/RHOA/ACTR3C/BAG4/GRB2/CAPG/HCLS1	22
240	PMN	GO:0001911	negative regulation of leukocyte mediated cytotoxicity	5/812	18/17913	0.000988678	0.031601	0.0274765	CEACAM1/MICA/LILRB1/SERPINB9/FCGR2B	5
294	PMN	GO:0033673	negative regulation of kinase activity	22/812	244/17913	0.00172576	0.0415985	0.0361691	CEACAM1/MIDN/AKT1S1/TRIB2/DNAJC3/HNRNPU/INPP5K/CHORDC1/PKN1/PRDX3/CHP1/PARK7/PTPRJ/HHEX/PPP2CA/MVP/NCK1/AIDA/RACK1/IGF1R/GSTP1/SMYD3	22
307	T_cell	GO:0071103	DNA conformation change	20/217	279/17913	2.05e-10	3.19e-07	2.76e-07	TOP2A/CDCA5/CDK1/IPO4/CENPP/CENPW/SMC4/HJURP/CENPM/HIST1H1B/NCAPG/CDC45/GINS2/CENPN/GINS1/SHPRH/CENPA/RUVBL1/CENPU/MCM2	20
308	T_cell	GO:0006323	DNA packaging	17/217	194/17913	2.24e-10	3.19e-07	2.76e-07	TOP2A/CDCA5/CDK1/IPO4/CENPP/CENPW/SMC4/HJURP/CENPM/HIST1H1B/NCAPG/CENPN/SHPRH/CENPA/RUVBL1/CENPU/MCM2	17
316	T_cell	GO:0031145	anaphase-promoting complex-dependent catabolic process	10/217	81/17913	4.91e-08	1.4e-05	1.21e-05	AURKB/CDK1/PSMC3/PTTG1/BUB1B/PSMB10/PLK1/PSMB1/PSMD8/PSMA1	10
321	T_cell	GO:0140014	mitotic nuclear division	15/217	237/17913	2.08e-07	3.95e-05	3.42e-05	MKI67/AURKB/KIF2C/CDCA5/KIF23/KIF11/SMC4/TPX2/BUB1B/NCAPG/PLK1/AURKAIP1/MYBL2/PKMYT1/DLGAP5	15
336	T_cell	GO:0034502	protein localization to chromosome	8/217	82/17913	6.73e-06	0.000632238	0.00054734	AURKB/CDCA5/CDK1/HIST1H1B/BUB1B/PLK1/CENPA/EZH2	8
337	T_cell	GO:0006195	purine nucleotide catabolic process	6/217	39/17913	6.89e-06	0.000632238	0.00054734	NUDT1/ACOT7/PDE4B/PDE4D/NT5C/ADA	6
341	T_cell	GO:0050852	T cell receptor signaling pathway	11/217	180/17913	1.26e-05	0.00100866	0.000873216	PSMC3/PDE4B/PSMB10/FOXP3/PSMB1/PSMD8/PDE4D/ADA/PSMA1/PVRIG/PAK2	11
350	T_cell	GO:0048002	antigen processing and presentation of peptide antigen	11/217	188/17913	1.9e-05	0.0012254	0.00106085	KIF2C/LAG3/KIF23/KIF11/PSMC3/PSMB10/PYCARD/PSMB1/PSMD8/PSMA1/KIF5A	11
404	T_cell	GO:0032663	regulation of interleukin-2 production	5/217	54/17913	0.000486246	0.0141111	0.0122162	HAVCR2/LAG3/PDE4B/FOXP3/PDE4D	5
405	T_cell	GO:0000079	regulation of cyclin-dependent protein serine/threonine kinase activity	6/217	83/17913	0.000512277	0.0145692	0.0126128	CDKN3/CKS2/PLK1/PKMYT1/CASP3/HEXIM2	6
408	T_cell	GO:0006626	protein targeting to mitochondrion	6/217	84/17913	0.000546189	0.015229	0.0131841	TIMM13/BID/AIP/SREBF2/TIMM8B/HSPA4	6
437	T_cell	GO:0006979	response to oxidative stress	14/217	442/17913	0.00102851	0.0223214	0.0193241	PPIF/NUDT1/CDK1/CCNA2/MYB/NDUFS8/ADA/NDUFB4/PRDX1/NME2/CASP3/FER/DHCR24/EZH2	14

### Sheet: Supplementary-Figure-S3h
	Cluster	ID	Description	GeneRatio	BgRatio	pvalue	p.adjust	qvalue	geneID	Count
1	B_cell	GO:0009615	response to virus	22/51	323/17913	2.03976e-25	1.5237e-22	1.2303e-22	IFI44L/IFI44/IFIT3/RSAD2/EIF2AK2/IFIT1/IFITM1/PARP9/IFI6/MX1/HERC5/TRIM22/STAT1/DDX60/OAS3/ISG15/IFITM3/IFIT2/DHX58/OASL/DTX3L/IRF7	22
2	B_cell	GO:0060337	type I interferon signaling pathway	15/51	91/17913	3.17526e-23	7.9064e-21	6.38395e-21	IFIT3/RSAD2/IFIT1/XAF1/IFITM1/IFI6/MX1/USP18/STAT1/OAS3/ISG15/IFITM3/IFIT2/OASL/IRF7	15
3	B_cell	GO:0071357	cellular response to type I interferon	15/51	91/17913	3.17526e-23	7.9064e-21	6.38395e-21	IFIT3/RSAD2/IFIT1/XAF1/IFITM1/IFI6/MX1/USP18/STAT1/OAS3/ISG15/IFITM3/IFIT2/OASL/IRF7	15
7	B_cell	GO:0045071	negative regulation of viral genome replication	1951-09-01	59/17913	6.58542e-14	7.02759e-12	5.67436e-12	RSAD2/EIF2AK2/IFIT1/IFITM1/MX1/OAS3/ISG15/IFITM3/OASL	9
43	B_cell	GO:0035563	positive regulation of chromatin binding	1951-02-01	13/17913	0.000607589	0.0103152	0.00832891	PARP9/DTX3L	2
44	B_cell	GO:2001034	positive regulation of double-strand break repair via nonhomologous end joining	1951-02-01	13/17913	0.000607589	0.0103152	0.00832891	PARP9/DTX3L	2
63	B_cell	GO:0006471	protein ADP-ribosylation	1951-02-01	30/17913	0.0032853	0.0371836	0.0300235	PARP9/PARP14	2
67	B_cell	GO:0045648	positive regulation of erythrocyte differentiation	1951-02-01	31/17913	0.0035055	0.0390837	0.0315578	STAT1/ISG15	2
70	cDC	GO:0009615	response to virus	60/430	323/17913	5.09997e-36	1.94768e-32	1.72594e-32	IFITM1/IFIT1/IFI6/DDX60/IFI44L/IFIT3/ISG15/IFI44/IFITM3/RSAD2/STAT1/EIF2AK2/PARP9/HERC5/OAS2/IFIT2/OASL/IRF7/MX2/MX1/OAS1/OAS3/TRIM22/ISG20/BST2/DHX58/DTX3L/GBP1/IFI27/PML/IKBKE/DDX58/IFIH1/RTP4/IFIT5/NLRC5/IFI16/PRF1/TRIM5/STAT2/ADAR/NT5C3A/CXCL10/APOBEC3G/IFITM2/PLSCR1/IRF3/APOBEC3A/IL15/APOBEC3H/TLR3/APOBEC3B/XCL1/IRF1/MICB/APOBEC3D/SPON2/LGALS9/IL1B/AIM2	60
72	cDC	GO:0060337	type I interferon signaling pathway	34/430	91/17913	7.51584e-32	7.17574e-29	6.35879e-29	IFITM1/IFIT1/IFI6/IFIT3/ISG15/IFITM3/RSAD2/STAT1/XAF1/USP18/OAS2/IFIT2/OASL/IRF7/MX2/MX1/OAS1/IFI35/OAS3/ISG20/BST2/IFI27/SP100/IKBKE/NLRC5/GBP2/STAT2/ADAR/IFITM2/PSMB8/IRF3/HLA-E/MYD88/IRF1	34
79	cDC	GO:0006413	translational initiation	34/430	183/17913	9.61364e-21	3.67145e-18	3.25346e-18	EIF2AK2/EIF3L/RPL5/EIF4B/RPL3/RPS2/RPL15/RPS3A/RPSA/RPS14/RPL7/RPLP0/RPL4/RPL10/RPS3/EIF3D/RPS23/RPL7A/RPS6/RPLP1/RPL6/EIF3F/EIF1/RPL22/RPL13A/RPL27A/RPS4X/RPL13/EIF4E3/RPL23/EIF2S3/RPS16/RPS12/RPL21	34
80	cDC	GO:0006614	SRP-dependent cotranslational protein targeting to membrane	26/430	103/17913	1.12981e-19	3.9225e-17	3.47593e-17	RPL5/RPL3/RPS2/RPL15/RPS3A/RPSA/RPS14/RPL7/RPLP0/RPL4/RPL10/RPS3/RPS23/RPL7A/RPS6/RPLP1/RPL6/RPL22/RPL13A/RPL27A/RPS4X/RPL13/RPL23/RPS16/RPS12/RPL21	26
81	cDC	GO:0045071	negative regulation of viral genome replication	21/430	59/17913	1.33928e-19	4.26226e-17	3.777e-17	IFITM1/IFIT1/ISG15/IFITM3/RSAD2/EIF2AK2/OASL/MX1/OAS1/OAS3/ISG20/BST2/IFIT5/IFI16/APOBEC3G/IFITM2/PLSCR1/APOBEC3A/APOBEC3H/PARP10/APOBEC3D	21
89	cDC	GO:0000184	nuclear-transcribed mRNA catabolic process, nonsense-mediated decay	26/430	118/17913	4.48284e-18	8.55998e-16	7.58543e-16	RPL5/RPL3/RPS2/RPL15/RPS3A/RPSA/RPS14/RPL7/RPLP0/RPL4/RPL10/RPS3/RPS23/RPL7A/RPS6/RPLP1/RPL6/RPL22/RPL13A/RPL27A/RPS4X/RPL13/RPL23/RPS16/RPS12/RPL21	26
109	cDC	GO:0032606	type I interferon production	19/430	125/17913	1.47833e-10	1.41144e-08	1.25075e-08	ISG15/STAT1/HERC5/IRF7/ZBP1/DHX58/UBE2L6/NMI/IKBKE/DDX58/IFIH1/NLRC5/IFI16/IRF3/AZI2/UBA7/TLR3/MYD88/IRF1	19
112	cDC	GO:0002478	antigen processing and presentation of exogenous peptide antigen	20/430	174/17913	7.45189e-09	6.61832e-07	5.86483e-07	TAP1/PSMB9/HLA-DOA/TAP2/PSME2/PSMB8/HLA-DRA/PSME1/B2M/LNPEP/HLA-DQA2/HLA-DPB1/HLA-E/FCGR1B/FCGR1A/AP1S3/PSMC2/PSMA3/CTSL/HLA-DPA1	20
118	cDC	GO:1903706	regulation of hemopoiesis	33/430	468/17913	3.54387e-08	2.76205e-06	2.44759e-06	ISG15/STAT1/EIF2AK2/IRF7/MOV10/PSMB9/HLA-DOA/PSME2/HIST1H3H/CCR1/AXL/PRDX2/PSMB8/PSME1/B2M/IL7R/IL15/TRIM58/MAFB/DLL1/TLR3/ETS1/ZNF683/ATP11C/IRF1/CDC73/PRKCQ/PSMC2/IL18/PSMA3/RBM15/LGALS9/SETD1A	33
250	cDC	GO:0032200	telomere organization	12/430	167/17913	0.000723294	0.0152611	0.0135236	SP100/PML/HIST1H3H/BRCA2/HNRNPA1/CCNE2/NEK2/PRKCQ/ERCC1/DNA2/SMC6/PRIM1	12
266	cDC	GO:0002688	regulation of leukocyte chemotaxis	9/430	105/17913	0.000957893	0.0185695	0.0164554	STAP1/CXCL10/CCR1/DYSF/KLRK1/XCL1/ADAM10/C3AR1/LGALS9	9
304	cDC	GO:0150078	positive regulation of neuroinflammatory response	4/430	24/17913	0.0023769	0.0386272	0.0342296	STAP1/C1QA/IL18/IL1B	4
313	cDC	GO:0035336	long-chain fatty-acyl-CoA metabolic process	4/430	25/17913	0.00277666	0.0429314	0.0380437	ELOVL3/ELOVL6/ACSL1/FAR2	4
332	cMo	GO:0060337	type I interferon signaling pathway	35/343	91/17913	9.17202e-37	1.59868e-33	1.39704e-33	MX2/IFI6/OASL/IFITM1/ISG15/IFITM3/IFIT1/XAF1/IFIT3/OAS2/IRF7/RSAD2/OAS3/IFIT2/MX1/ISG20/IFI35/SP100/ADAR/OAS1/IFITM2/STAT1/IFI27/USP18/BST2/STAT2/MYD88/HLA-E/GBP2/HLA-F/PSMB8/HLA-H/HLA-A/IRF5/FADD	35
333	cMo	GO:0071357	cellular response to type I interferon	35/343	91/17913	9.17202e-37	1.59868e-33	1.39704e-33	MX2/IFI6/OASL/IFITM1/ISG15/IFITM3/IFIT1/XAF1/IFIT3/OAS2/IRF7/RSAD2/OAS3/IFIT2/MX1/ISG20/IFI35/SP100/ADAR/OAS1/IFITM2/STAT1/IFI27/USP18/BST2/STAT2/MYD88/HLA-E/GBP2/HLA-F/PSMB8/HLA-H/HLA-A/IRF5/FADD	35
334	cMo	GO:0009615	response to virus	55/343	323/17913	2.99561e-36	3.4809e-33	3.04186e-33	MX2/IFI6/EIF2AK2/OASL/IFITM1/ISG15/PARP9/IFI44L/IFITM3/IFIT1/IFI44/IFIT3/OAS2/PML/IRF7/RSAD2/OAS3/TRIM22/IFIT2/LGALS9/MX1/ISG20/DDX60/DHX58/APOBEC3B/ADAR/APOBEC3A/APOBEC3G/OAS1/IFITM2/STAT1/IFI27/IFIT5/PLSCR1/BST2/STAT2/DDX58/HERC5/DTX3L/IFIH1/GBP1/ZC3HAV1/RTP4/IFNGR2/TRIM5/IL27/TPT1/IL15/IFI16/URI1/CLU/IRF5/CXCL10/FADD/RNF216	55
341	cMo	GO:0045069	regulation of viral genome replication	26/343	95/17913	3.80094e-23	1.22677e-20	1.07204e-20	EIF2AK2/OASL/IFITM1/ISG15/IFITM3/IFIT1/RSAD2/OAS3/MX1/ISG20/ADAR/APOBEC3A/APOBEC3G/OAS1/IFITM2/IFI27/IFIT5/PLSCR1/BST2/ZC3HAV1/PARP10/CCNK/IFI16/APOBEC3C/PABPC1/STOM	26
342	cMo	GO:0045071	negative regulation of viral genome replication	22/343	59/17913	3.87105e-23	1.22677e-20	1.07204e-20	EIF2AK2/OASL/IFITM1/ISG15/IFITM3/IFIT1/RSAD2/OAS3/MX1/ISG20/APOBEC3A/APOBEC3G/OAS1/IFITM2/IFIT5/PLSCR1/BST2/ZC3HAV1/PARP10/CCNK/IFI16/APOBEC3C	22
352	cMo	GO:0042590	antigen processing and presentation of exogenous peptide antigen via MHC class I	18/343	78/17913	5.75557e-15	9.55425e-13	8.34919e-13	TAP1/B2M/PSMA4/PSME1/HLA-E/PSME2/PSMB9/PSMA6/HLA-F/PSMB8/PSMB3/FCGR1B/TAPBP/PSMB6/HLA-H/IFI30/HLA-A/FCGR1A	18
357	cMo	GO:0006413	translational initiation	22/343	183/17913	7.13802e-12	9.57043e-10	8.36333e-10	EIF2AK2/EIF4B/EIF3L/EIF1/RPL5/RPL15/RPS3A/RPS6/RPL4/RPL10/RPL7/RPLP1/RPL23/MTFMT/EIF3D/EIF2S3/PABPC1/RPS14/RPS2/RPL10A/RPS10/RPL3	22
372	cMo	GO:0006614	SRP-dependent cotranslational protein targeting to membrane	14/343	103/17913	1.01141e-08	8.59941e-07	7.51478e-07	RPL5/RPL15/RPS3A/RPS6/RPL4/RPL10/RPL7/RPLP1/RPL23/RPS14/RPS2/RPL10A/RPS10/RPL3	14
401	cMo	GO:0010972	negative regulation of G2/M transition of mitotic cell cycle	10/343	85/17913	5.09211e-06	0.000253587	0.000221603	CUL1/PSMA4/PSME1/PSME2/PSMB9/PSMA6/PSMB8/RBX1/PSMB3/PSMB6	10
406	cMo	GO:1902036	regulation of hematopoietic stem cell differentiation	9/343	72/17913	9.17653e-06	0.00042463	0.000371072	EIF2AK2/PSMA4/PSME1/PSME2/PSMB9/PSMA6/PSMB8/PSMB3/PSMB6	9
451	cMo	GO:1905330	regulation of morphogenesis of an epithelium	12/343	181/17913	0.000197784	0.00574562	0.00502093	STAT1/PSMA4/PSME1/PSME2/PSMB9/PSMA6/PSMB8/PSMB3/PSMB6/PHB2/NKD1/CXCL10	12
456	cMo	GO:0043488	regulation of mRNA stability	11/343	158/17913	0.000237719	0.00654415	0.00571875	MYD88/PSMA4/PSME1/PSME2/PSMB9/PSMA6/PSMB8/PSMB3/MOV10/PABPC1/PSMB6	11
533	cMo	GO:0035563	positive regulation of chromatin binding	3/343	13/17913	0.0017258	0.0294909	0.0257713	PARP9/DTX3L/HMBOX1	3
534	cMo	GO:1900225	regulation of NLRP3 inflammasome complex assembly	3/343	13/17913	0.0017258	0.0294909	0.0257713	EIF2AK2/GBP5/MEFV	3
548	cMo	GO:0034101	erythrocyte homeostasis	8/343	120/17913	0.0021834	0.0347537	0.0303702	ISG15/ADAR/STAT1/B2M/AXL/RPS6/FAM210B/RPS14	8
551	cMo	GO:0070661	leukocyte proliferation	13/343	270/17913	0.00220134	0.0347537	0.0303702	LGALS9/BST2/TNFSF13B/HLA-E/IL27/RPS6/TCIRG1/CD38/IL15/IL10/SATB1/CLU/FADD	13
581	pDC	GO:0060337	type I interferon signaling pathway	33/262	91/17913	1.13241e-37	1.78298e-34	1.58717e-34	STAT1/IFI6/IFITM1/OASL/ISG20/RSAD2/ISG15/ADAR/OAS2/BST2/MX1/OAS3/IFIT1/MX2/SP100/MYD88/USP18/IFITM3/HLA-F/IFIT3/IFITM2/IFI35/XAF1/OAS1/HLA-E/IFI27/PSMB8/HLA-A/HLA-H/STAT2/NLRC5/HLA-B/IFIT2	33
582	pDC	GO:0071357	cellular response to type I interferon	33/262	91/17913	1.13241e-37	1.78298e-34	1.58717e-34	STAT1/IFI6/IFITM1/OASL/ISG20/RSAD2/ISG15/ADAR/OAS2/BST2/MX1/OAS3/IFIT1/MX2/SP100/MYD88/USP18/IFITM3/HLA-F/IFIT3/IFITM2/IFI35/XAF1/OAS1/HLA-E/IFI27/PSMB8/HLA-A/HLA-H/STAT2/NLRC5/HLA-B/IFIT2	33
584	pDC	GO:0009615	response to virus	42/262	323/17913	9.75339e-28	7.67836e-25	6.83507e-25	STAT1/EIF2AK2/PARP9/IFI6/IFITM1/IFI16/OASL/ISG20/LGALS9/RSAD2/ISG15/PLSCR1/ADAR/OAS2/BST2/MX1/OAS3/IFI44/IFIT1/MX2/IFITM3/IFIT3/IFITM2/DDX60/IFI44L/HERC5/TRIM22/IFIH1/NT5C3A/DTX3L/TLR7/OAS1/DHX58/IFI27/TRIM25/IFIT5/PSMA2/TRIM5/PML/STAT2/NLRC5/IFIT2	42
588	pDC	GO:1903901	negative regulation of viral life cycle	19/262	85/17913	1.28147e-17	5.04419e-15	4.49021e-15	EIF2AK2/IFITM1/IFI16/OASL/ISG20/RSAD2/ISG15/PLSCR1/BST2/MX1/OAS3/IFIT1/IFITM3/IFITM2/OAS1/TRIM25/IFIT5/TRIM5/PML	19
604	pDC	GO:0002479	antigen processing and presentation of exogenous peptide antigen via MHC class I, TAP-dependent	13/262	75/17913	5.88531e-11	7.72202e-09	6.87394e-09	HLA-F/TAP1/PSME2/HLA-E/NCF4/PSMB9/B2M/PSMA2/PSMB8/PSME1/HLA-A/HLA-H/HLA-B	13
609	pDC	GO:0032480	negative regulation of type I interferon production	9/262	46/17913	1.8342e-08	1.99168e-06	1.77294e-06	ISG15/UBE2L6/HERC5/IFIH1/DHX58/NMI/TRIM25/UBA7/NLRC5	9
636	pDC	GO:0034113	heterotypic cell-cell adhesion	7/262	61/17913	2.93952e-05	0.00165295	0.00147142	LILRB2/ALOX15/CD44/CD58/GCNT2/JUP/ITGB7	7
647	pDC	GO:0000209	protein polyubiquitination	14/262	288/17913	9.26425e-05	0.0043542	0.00387599	FBXO6/HERC6/HERC5/PSME2/RBCK1/DTX3L/NMI/IFI27/PSMB9/PSMA2/TRIM5/PSMB8/PSME1/FBXO44	14
657	pDC	GO:1901532	regulation of hematopoietic progenitor cell differentiation	7/262	85/17913	0.00024696	0.00997254	0.0088773	EIF2AK2/PSME2/PSMB9/PSMA2/PSMB8/PSME1/MIXL1	7
670	pDC	GO:0031146	SCF-dependent proteasomal ubiquitin-dependent protein catabolic process	6/262	69/17913	0.000512707	0.017939	0.0159689	FBXO6/PSME2/PSMB9/PSMA2/PSMB8/PSME1	6
675	pDC	GO:0006914	autophagy	17/262	471/17913	0.000598181	0.0196216	0.0174666	IFI16/RUFY4/NAMPT/TRIM22/TRIM5/MCL1/PRKAG2/MFN1/FOXO3/OPTN/GABARAPL1/MVB12A/STX17/ITPR1/PSAP/WDR24/PACS2	17
676	pDC	GO:0061919	process utilizing autophagic mechanism	17/262	471/17913	0.000598181	0.0196216	0.0174666	IFI16/RUFY4/NAMPT/TRIM22/TRIM5/MCL1/PRKAG2/MFN1/FOXO3/OPTN/GABARAPL1/MVB12A/STX17/ITPR1/PSAP/WDR24/PACS2	17
683	pDC	GO:0035563	positive regulation of chromatin binding	3/262	13/17913	0.000793664	0.0240312	0.021392	PARP9/DTX3L/HMBOX1	3
684	pDC	GO:2001034	positive regulation of double-strand break repair via nonhomologous end joining	3/262	13/17913	0.000793664	0.0240312	0.021392	PARP9/DTX3L/MAD2L2	3
685	pDC	GO:0070665	positive regulation of leukocyte proliferation	8/262	134/17913	0.000803135	0.0240864	0.0214411	CD38/LGALS9/BST2/TNFSF13B/LILRB2/HLA-E/TFRC/EFNB1	8
690	pDC	GO:0051770	positive regulation of nitric-oxide synthase biosynthetic process	3/262	14/17913	0.000999238	0.0286055	0.0254638	STAT1/NAMPT/MAP2K6	3
697	pDC	GO:0032507	maintenance of protein location in cell	5/262	57/17913	0.00145087	0.0390495	0.0347608	SP100/TWF1/PML/JUP/SORL1	5
706	pDC	GO:0006521	regulation of cellular amino acid metabolic process	5/262	61/17913	0.00196622	0.0491399	0.0437431	PSME2/PSMB9/PSMA2/PSMB8/PSME1	5
707	PMN	GO:0051607	defense response to virus	66/1062	231/17913	7.7403e-28	3.97619e-24	3.30389e-24	IRF7/HERC5/PARP9/IFIH1/OASL/DDX58/DDX60/TRIM22/EIF2AK2/IFIT1/NT5C3A/RSAD2/ISG15/PLSCR1/TRIM5/RTP4/IFIT5/TRIM38/OAS2/IFI44L/OAS3/IFI16/OAS1/MX1/PML/APOBEC3G/BST2/APOBEC3A/MX2/STAT1/GBP1/IFI27/GBP3/IRF5/BIRC2/APOBEC3B/SAMHD1/DHX58/DTX3L/ADAR/IFITM3/UNC93B1/IFI6/APOBEC3F/TRIM56/ZC3HAV1/NLRC5/STAT2/TREX1/TRIM6/IRF9/TRAF3IP2/DNAJC3/DDX21/BIRC3/FAM111A/LYST/MICA/AIM2/ISG20/MAP3K14/LILRB1/TRIM25/MICB/NP…	66
709	PMN	GO:0034341	response to interferon-gamma	49/1062	173/17913	8.62355e-21	1.47664e-17	1.22696e-17	PARP14/IRF7/PARP9/SP100/OASL/TRIM22/MT2A/TRIM5/TRIM38/OAS2/GBP4/OAS3/NUB1/OAS1/PML/BST2/STAT1/GBP1/IRF5/NMI/CASP1/IFITM1/IFITM3/NLRC5/IRF9/PIAS1/TRIM21/GBP5/AIF1/LGALS9/STXBP3/TRIM26/GBP2/GCH1/STXBP2/PTAFR/SOCS1/SIRPA/JAK2/CALCOCO2/CD58/TRIM25/B2M/SNCA/GAPDH/IFI30/WAS/KYNU/CDC37	49
714	PMN	GO:0043900	regulation of multi-organism process	77/1062	408/17913	5.91773e-20	3.79992e-17	3.15742e-17	HERC5/PARP9/OASL/DDX58/DDX60/EIF2AK2/IFIT1/RSAD2/TRIM14/ISG15/PLSCR1/TRIM5/IFIT5/TRIM38/PARP10/OAS3/IFI16/OAS1/MX1/PML/APOBEC3G/BST2/APOBEC3A/STAT1/IFI27/PABPC1/BIRC2/IFITM1/DHX58/DYNLT1/DTX3L/ADAR/IFITM3/APOBEC3F/ZC3HAV1/TRIM6/LAMP3/CARD16/TRIM21/TRAF3IP2/DDX3X/LGALS9/INPP5K/BIRC3/POLR2E/VPS37B/FAM111A/LHFPL2/CHMP2B/TRIM26/RSF1/TRAF6/NOD1/AIM2/LY96/PTAFR/ISG20/STOM/LILRB1/VPS4A/POLR2L/GTF2B/RIPK…	77
728	PMN	GO:0032606	type I interferon production	32/1062	125/17913	1.02882e-12	2.4023e-10	1.99612e-10	IRF7/HERC5/IFIH1/DDX58/ISG15/TRIM38/ZBP1/IFI16/AZI2/STAT1/UBE2L6/IRF5/NMI/DHX58/TRIM56/NLRC5/TREX1/TRIM21/DDX3X/UBA7/POLR2E/LILRB1/SIRPA/POLR2L/RIPK2/REL/TRIM25/SYK/POLR3GL/IL10/NPLOC4/PCBP2	32
730	PMN	GO:0042119	neutrophil activation	71/1062	499/17913	5.00481e-12	1.07124e-09	8.90111e-10	BST2/TNFAIP6/CEACAM1/DYNLT1/ERP44/LAMTOR1/IMPDH1/ALDOA/DNAJC3/DDX3X/ATP6AP2/PSMD13/LTA4H/PSMA5/SURF4/TUBB4B/STXBP3/BCR/KPNB1/KMT2E/STXBP2/PTAFR/ACPP/RAB3D/PTPRJ/FTL/STOM/RNASET2/ADGRE3/HMOX2/PPBP/SIRPA/MVP/CMTM6/GLB1/C3AR1/NAPRT/CYBA/FTH1/SELL/NCKAP1L/CD58/LPCAT1/FCGR3B/RAB24/SLC2A3/B2M/CXCL1/PECAM1/KCNAB2/LAMTOR2/SYK/HSP90AA1/RHOA/ITGB2/FCGR2B/CPNE3/PSMD7/PGLYRP1/CHI3L1/CYBB/NDUFC2/CD63/MNDA/RHO…	71
733	PMN	GO:0002446	neutrophil mediated immunity	70/1062	499/17913	1.38442e-11	2.63398e-09	2.18862e-09	BST2/TNFAIP6/CEACAM1/DYNLT1/ERP44/LAMTOR1/IMPDH1/ALDOA/DNAJC3/DDX3X/ATP6AP2/PSMD13/LTA4H/PSMA5/SURF4/TUBB4B/STXBP3/BCR/KPNB1/KMT2E/STXBP2/PTAFR/ACPP/RAB3D/PTPRJ/FTL/STOM/RNASET2/ADGRE3/HMOX2/PPBP/SIRPA/MVP/CMTM6/GLB1/C3AR1/NAPRT/CYBA/FTH1/SELL/NCKAP1L/CD58/LPCAT1/FCGR3B/RAB24/SLC2A3/B2M/CXCL1/PECAM1/KCNAB2/LAMTOR2/SYK/HSP90AA1/RHOA/ITGB2/CPNE3/PSMD7/PGLYRP1/CHI3L1/CYBB/NDUFC2/CD63/MNDA/RHOG/GSTP1…	70
735	PMN	GO:0010498	proteasomal protein catabolic process	57/1062	382/17913	1.03779e-10	1.83831e-08	1.52749e-08	FBXO6/TRIM38/NUB1/PML/RBCK1/IFI27/BIRC2/LAMP3/HSPA5/BAG6/PIAS1/TRIB2/CD2AP/FAM192A/USP25/PSMD13/PSMB9/PSMA5/TBL1X/BCAP31/WAC/PSMB4/CDC27/PSME2/UBAC2/PARK7/SDF2L1/FBXW5/USP7/GABARAPL2/PSMB3/TMF1/PLK3/STUB1/PSMA7/HM13/RNFT1/UBA52/TOR1A/SEC61B/LRRK2/DERL1/RFFL/TRIM25/ANAPC15/RACK1/PSMD4/PSME1/PSMD7/DNAJB9/RCN3/HSP90B1/CRBN/NPLOC4/VCP/PCBP2/HERPUD1	57
738	PMN	GO:0050663	cytokine secretion	41/1062	230/17913	2.0566e-10	3.30149e-08	2.74326e-08	IFIH1/DDX58/ISG15/PML/GBP1/LCP2/CARD17/CASP1/MDK/FFAR2/TRIM6/CARD16/BTN2A2/BTN3A1/GBP5/AIF1/MIR24-2/LGALS9/BTN3A2/CD274/ANGPT1/TMSB4X/AIM2/SOCS1/ZBTB7B/C5/LILRB1/C5AR2/FRMD8/CLEC4E/LRRK2/RIPK2/CD58/SYK/ABCA1/FCGR2B/GAPDH/IL10/MAPKBP1/CHI3L1/NOD2	41
762	PMN	GO:0051100	negative regulation of binding	28/1062	162/17913	2.92836e-07	2.68625e-05	2.23205e-05	IFIT2/SP100/IFIT1/IFI16/HSPA5/CARD16/USP33/EIF4A3/FAM192A/PPP1CA/PPP3CA/TMBIM6/TMSB4X/RSF1/PARK7/MITD1/STUB1/GNL3L/JAK2/MEPCE/LRRK2/GTF2F1/ACTB/B2M/DISC1/SORL1/IL10/CPNE1	28
767	PMN	GO:0002474	antigen processing and presentation of peptide antigen via MHC class I	20/1062	95/17913	5.85314e-07	4.92911e-05	4.09568e-05	TAP1/PSMD13/PSMB9/PSMA5/BCAP31/PSMB4/PSME2/PSMB3/PSMA7/ERAP2/CLEC4A/CYBA/NCF2/B2M/PSMD4/PSME1/SEC24D/PSMD7/IFI30/CYBB	20
777	PMN	GO:0061919	process utilizing autophagic mechanism	55/1062	471/17913	1.15355e-06	8.34615e-05	6.93496e-05	TRIM22/TRIM5/ATG12/IFI16/RUBCN/LAMTOR1/TSPO/LAMP3/PRKAG2/USP33/STX17/TRIM21/DRAM2/TP53INP2/WAC/TMBIM6/VPS37B/CHMP2B/VPS37C/ATP6V0B/TBC1D14/ATP6V0D1/PARK7/SPTLC2/NOD1/GABARAPL2/PLK3/RAB8A/STUB1/RAB1B/ATP6V1A/TMEM208/FIS1/VPS4A/LRRK2/CALCOCO2/RIPK2/WDR24/SCOC/SYNPO2/STK11/CLTC/RAB24/C19orf12/KAT8/LAMTOR2/LAMTOR5/HSP90AA1/ATP6V1G1/SNCA/GAPDH/IL10/WDR45/CDC37/VCP	55
780	PMN	GO:1905897	regulation of response to endoplasmic reticulum stress	18/1062	83/17913	1.34697e-06	9.35055e-05	7.76953e-05	HSPA5/BAG6/DNAJC3/USP25/BCAP31/TMBIM6/UBAC2/PARK7/BAK1/ERP29/COPS5/RNFT1/LRRK2/NCK1/RACK1/FCGR2B/DNAJB9/HERPUD1	18
807	PMN	GO:0030041	actin filament polymerization	23/1062	145/17913	1.43876e-05	0.000731773	0.000608043	PFN1/AIF1/TMOD2/ARF1/ARPC1B/PRKCE/RICTOR/TMSB4X/BRK1/SCIN/JAK2/ARF6/NCK1/NCKAP1L/CORO7/CATIP/RHOA/ACTR3C/BAG4/WAS/GRB2/CAPG/HCLS1	23
813	PMN	GO:0043488	regulation of mRNA stability	24/1062	158/17913	1.98958e-05	0.000951728	0.000790807	PABPC1/MOV10/XRN1/HNRNPU/PSMD13/PSMB9/PSMA5/PSMB4/PSME2/PSMB3/METTL14/ALKBH5/HNRNPD/PSMA7/UBA52/YBX3/CIRBP/ZFP36L1/PSMD4/PSME1/PSMD7/SET/PARN/YWHAB	24
859	PMN	GO:0000086	G2/M transition of mitotic cell cycle	30/1062	238/17913	7.74873e-05	0.00260165	0.00216175	TUBA1A/NBN/PPP1CB/CEP63/PSMD13/PSMB9/SSNA1/PSMA5/TUBB4B/CNTRL/CCNY/PSMB4/MASTL/PSME2/PSMB3/PLK3/FOXN3/SYF2/PSMA7/VPS4A/BACH1/AKAP9/OFD1/FHL1/PSMD4/HSP90AA1/PSME1/NEDD1/PSMD7/DNM2	30
913	PMN	GO:1903706	regulation of hemopoiesis	47/1062	468/17913	0.000287188	0.00712697	0.00592192	IRF7/EIF2AK2/ISG15/STAT1/CEACAM1/MOV10/MDK/CCR1/BTN2A2/PSMD13/PSMB9/N4BP2L2/PSMA5/LGALS9/FANCA/PSMB4/KMT2E/PSME2/TRAF6/CLPTM1/HIST1H4H/PSMB3/ASH2L/SOCS1/SCIN/ZBTB7B/PSMA7/LILRB1/HIST1H4C/PRELID1/H3F3B/RIPK2/EVI2B/ZFP36L1/NCKAP1L/B2M/PSMD4/SYK/RHOA/PSME1/FCGR2B/STAT5B/PSMD7/CNOT4/RASSF2/PRDM1/HCLS1	47
957	PMN	GO:0099024	plasma membrane invagination	10/1062	50/17913	0.00060143	0.012309	0.0102277	AIF1/XKR8/ARF1/CDC42/NCKAP1L/RHOA/ITGB2/MYH9/ABCA1/FCGR2B	10
1014	PMN	GO:0032469	endoplasmic reticulum calcium ion homeostasis	6/1062	21/17913	0.00107465	0.0179236	0.014893	PML/BCAP31/TMBIM6/BAK1/FIS1/HERPUD1	6
1015	PMN	GO:1905475	regulation of protein localization to membrane	22/1062	181/17913	0.0010867	0.0180659	0.0150112	GBP1/PRKCE/INPP5K/GRIPAP1/ZMYND8/STAC3/CHP1/STOM/FIS1/VPS4A/AP2M1/ARF6/NECAB2/CLTC/ACTB/AKT2/RER1/RACK1/ITGB2/RHOG/ACSL3/YWHAB	22
1091	PMN	GO:0110053	regulation of actin filament organization	25/1062	228/17913	0.00224816	0.0299969	0.0249249	PFN1/PPM1F/TMOD2/ARF1/ARPC1B/PRKCE/INPP5K/RICTOR/WASF2/TMSB4X/RHOC/BRK1/SCIN/PXN/ARF6/CDC42/NCK1/NCKAP1L/RHOA/ACTR3C/BAG4/WAS/GRB2/CAPG/HCLS1	25
1127	PMN	GO:1905244	regulation of modification of synaptic structure	4/1062	11/17913	0.00289585	0.0353348	0.0293603	CHMP2B/GRIPAP1/RHOA/BAIAP2	4
1151	PMN	GO:0051881	regulation of mitochondrial membrane potential	11/1062	73/17913	0.00365146	0.0421518	0.0350247	TSPO/IFI6/PRDX3/PARK7/BAK1/PRELID1/LRRK2/AKT2/RACK1/ABCD1/VCP	11
1182	PMN	GO:0062012	regulation of small molecule metabolic process	40/1062	439/17913	0.00461515	0.0498068	0.0413853	CEACAM1/MIDN/TSPO/TREX1/ENO1/PRKAG2/PPP1CB/MTCO2P12/PSMD13/PPP1CA/PSMB9/PSMA5/PRKCE/INPP5K/PSMB4/KPNB1/EGR1/PSME2/TMSB4X/PARK7/POM121C/PSMB3/DNAJC15/PTAFR/PSMA7/SIK1/CLTC/AKT2/TPR/PSMD4/RHOA/PSME1/SCAP/SNCA/PSMD7/ABCD1/SIRT5/NUP205/VCP/PGAM1	40
1185	T_cell	GO:0060337	type I interferon signaling pathway	31/366	91/17913	7.6073e-30	1.34839e-26	1.13269e-26	IFI6/MX2/OAS3/IRF7/MX1/OAS1/IFIT3/RSAD2/IFIT1/USP18/ISG15/ISG20/XAF1/ADAR/IFITM1/IFI35/IFITM3/STAT1/OAS2/OASL/PSMB8/IFI27/MYD88/SP100/IFIT2/BST2/IRF9/HLA-H/IFITM2/STAT2/HLA-A	31
1186	T_cell	GO:0071357	cellular response to type I interferon	31/366	91/17913	7.6073e-30	1.34839e-26	1.13269e-26	IFI6/MX2/OAS3/IRF7/MX1/OAS1/IFIT3/RSAD2/IFIT1/USP18/ISG15/ISG20/XAF1/ADAR/IFITM1/IFI35/IFITM3/STAT1/OAS2/OASL/PSMB8/IFI27/MYD88/SP100/IFIT2/BST2/IRF9/HLA-H/IFITM2/STAT2/HLA-A	31
1188	T_cell	GO:0009615	response to virus	49/366	323/17913	1.48249e-28	1.31386e-25	1.10367e-25	IFI6/MX2/OAS3/IFI44L/IRF7/MX1/OAS1/IFIT3/RSAD2/LGALS9/PLSCR1/IFI44/EIF2AK2/IFIT1/PARP9/HERC5/ISG15/DDX60/ISG20/ADAR/TRIM22/IFITM1/IFITM3/IFI16/STAT1/OAS2/RTP4/IFIT5/OASL/TRIM25/PML/IFI27/IFIT2/DHX58/IFIH1/DTX3L/BST2/TRIM5/APOBEC3A/STMN1/PYCARD/IRF9/FOXP3/TSPAN32/IFITM2/STAT2/MICB/DDX58/DDX21	49
1190	T_cell	GO:0043900	regulation of multi-organism process	44/366	408/17913	1.18311e-19	6.99018e-17	5.87194e-17	OAS3/MX1/OAS1/RSAD2/LGALS9/PLSCR1/EIF2AK2/IFIT1/PARP9/HERC5/LAMP3/ISG15/DDX60/ISG20/ADAR/IFITM1/IFITM3/IFI16/TOP2A/STAT1/IFIT5/OASL/TRIM25/PML/IFI27/HAVCR2/DHX58/DTX3L/BST2/TRIM5/APOBEC3A/PSMC3/KPNA2/CCNK/PYCARD/TSPAN32/GAPDH/IFITM2/MPHOSPH8/ADA/MICB/DDX58/CD55/IL10	44
1203	T_cell	GO:0031145	anaphase-promoting complex-dependent catabolic process	18/366	81/17913	3.59508e-14	6.70766e-12	5.63461e-12	UBE2C/PSME2/PSMB8/AURKB/CDK1/PSMA4/PSMC3/PTTG1/BUB1B/PSMB9/PSMB10/PLK1/PSMB1/PSMD8/PSMB3/PSMA1/PSMA3/PSMA6	18
1204	T_cell	GO:0048002	antigen processing and presentation of peptide antigen	25/366	188/17913	1.06359e-13	1.88521e-11	1.58363e-11	PSME2/PSMB8/CENPE/KIF2C/LAG3/KIF23/KIF11/TAP1/PSMA4/PSMC3/TAP2/PSMB9/HLA-DRA/PSMB10/PYCARD/HLA-H/PSMB1/PSMD8/PSMB3/PSMA1/HLA-A/PSMA3/KIF5A/LNPEP/PSMA6	25
1222	T_cell	GO:1902036	regulation of hematopoietic stem cell differentiation	14/366	72/17913	1.764e-10	1.62222e-08	1.36271e-08	EIF2AK2/PSME2/PSMB8/PSMA4/PSMC3/MYB/PSMB9/PSMB10/PSMB1/PSMD8/PSMB3/PSMA1/PSMA3/PSMA6	14
1237	T_cell	GO:0032606	type I interferon production	16/366	125/17913	5.48934e-09	3.67164e-07	3.08428e-07	IRF7/HERC5/ISG15/IFI16/STAT1/TRIM25/HAVCR2/MYD88/UBE2L6/DHX58/IFIH1/ZBP1/PYCARD/DDX58/IL10/AZI2	16
1266	T_cell	GO:0140014	mitotic nuclear division	19/366	237/17913	4.4331e-07	1.9165e-05	1.60991e-05	UBE2C/MKI67/CENPE/AURKB/KIF2C/CDCA5/NUSAP1/CHMP5/KIF23/KIF11/SMC4/TPX2/BUB1B/NCAPG/PLK1/AURKAIP1/MYBL2/PKMYT1/DLGAP5	19
1306	T_cell	GO:1905330	regulation of morphogenesis of an epithelium	14/366	181/17913	2.19584e-05	0.000638053	0.000535982	STAT1/PSME2/PSMB8/PSMA4/PSMC3/PSMB9/PSMB10/PSMB1/PSMD8/PSMB3/NOG/PSMA1/PSMA3/PSMA6	14
1307	T_cell	GO:0043488	regulation of mRNA stability	13/366	158/17913	2.24477e-05	0.000646969	0.000543471	PSME2/PSMB8/MYD88/PSMA4/PSMC3/PSMB9/PSMB10/PSMB1/PSMD8/PSMB3/PSMA1/PSMA3/PSMA6	13
1327	T_cell	GO:0034502	protein localization to chromosome	9/366	82/17913	4.43149e-05	0.00109095	0.000916425	AURKB/CDCA5/CDK1/BRCA2/HIST1H1B/BUB1B/PLK1/CENPA/EZH2	9
1364	T_cell	GO:0051098	regulation of binding	19/366	368/17913	0.00021839	0.00430108	0.00361302	IFIT1/PARP9/IFI16/AURKB/SP100/BAK1/CDCA5/HMBOX1/IFIT2/DTX3L/ZNF593/NME1/HJURP/PLK1/STMN1/CSNK2B/BAG2/NOG/IL10	19
1407	T_cell	GO:0198738	cell-cell signaling by wnt	22/366	500/17913	0.000655979	0.010428	0.0087598	PSME2/PSMB8/RNF213/ASPM/ARL6/PSMA4/PSMC3/RBX1/FGF9/PSMB9/PSMB10/FOXP3/CSNK2B/PSMB1/PSMD8/PSMB3/RUVBL1/NOG/PSMA1/PSMA3/DIXDC1/PSMA6	22
1437	T_cell	GO:0002260	lymphocyte homeostasis	6/366	60/17913	0.00138017	0.0193388	0.0162451	LGALS9/BAK1/CCNB2/FOXP3/ADA/CASP3	6
1541	T_cell	GO:1905818	regulation of chromosome separation	5/366	52/17913	0.00409862	0.0406991	0.0341884	CENPE/AURKB/BUB1B/PLK1/DLGAP5	5
1543	T_cell	GO:0062012	regulation of small molecule metabolic process	18/366	439/17913	0.00419037	0.041337	0.0347241	PPIF/PSME2/PSMB8/FABP5/CDK1/SCD/PGAM1/PSMA4/PSMC3/SREBF2/PSMB9/PSMB10/PSMB1/PSMD8/PSMB3/PSMA1/PSMA3/PSMA6	18
1548	T_cell	GO:0006890	retrograde vesicle-mediated transport, Golgi to ER	6/366	76/17913	0.00459193	0.0447208	0.0375667	CENPE/KIF2C/KIF23/KIF11/COPE/KIF5A	6
