## Supplementary Table for "Integrative transcriptomic analysis of SLE reveals IFN-driven cross-talk between immune cells"

### Sheet: black
	Cluster	ID	Description	GeneRatio	BgRatio	pvalue	p.adjust	qvalue	geneID	Count
1	B_cell	GO:0060337	type I interferon signaling pathway	1938-04-01	91/17913	4.03077e-05	0.0120421	0.0101554	RSAD2/IFI6/IFIT3/IFI27	4
2	B_cell	GO:0071357	cellular response to type I interferon	1938-04-01	91/17913	4.03077e-05	0.0120421	0.0101554	RSAD2/IFI6/IFIT3/IFI27	4
3	B_cell	GO:0034340	response to type I interferon	1938-04-01	95/17913	4.77219e-05	0.0120421	0.0101554	RSAD2/IFI6/IFIT3/IFI27	4
4	B_cell	GO:0009615	response to virus	1938-06-01	323/17913	5.56862e-05	0.0120421	0.0101554	RSAD2/IFI6/IFIT3/IFI27/CXCL10/CCL4	6
5	cDC	GO:0009615	response to virus	43/208	323/17913	3.28789e-33	7.61147e-30	6.81113e-30	IFI44L/IFI44/ISG15/PLSCR1/STAT1/IFI16/MX1/IFI6/MX2/PARP9/EIF2AK2/IFIT1/RSAD2/BST2/HERC5/OAS2/IFIH1/TRIM5/IFITM1/DDX60/OASL/IRF7/NT5C3A/IFIT5/DHX58/TRIM22/IFITM3/OAS3/IFIT3/DTX3L/GBP1/IKBKE/IL27/IRF9/ADAR/IFIT2/CXCL10/OAS1/DDX58/NLRC5/APOBEC3H/APOBEC3G/IFITM2	43
7	cDC	GO:0060337	type I interferon signaling pathway	26/208	91/17913	2.07833e-29	1.20283e-26	1.07636e-26	ISG15/STAT1/XAF1/USP18/MX1/IFI6/MX2/IFIT1/RSAD2/BST2/OAS2/IFITM1/OASL/IRF7/IFITM3/IFI35/OAS3/IFIT3/SP100/IKBKE/IRF9/ADAR/IFIT2/OAS1/NLRC5/IFITM2	26
8	cDC	GO:0071357	cellular response to type I interferon	26/208	91/17913	2.07833e-29	1.20283e-26	1.07636e-26	ISG15/STAT1/XAF1/USP18/MX1/IFI6/MX2/IFIT1/RSAD2/BST2/OAS2/IFITM1/OASL/IRF7/IFITM3/IFI35/OAS3/IFIT3/SP100/IKBKE/IRF9/ADAR/IFIT2/OAS1/NLRC5/IFITM2	26
11	cDC	GO:0045071	negative regulation of viral genome replication	17/208	59/17913	1.18341e-19	3.9137e-17	3.50218e-17	ISG15/PLSCR1/IFI16/MX1/EIF2AK2/IFIT1/RSAD2/BST2/IFITM1/OASL/IFIT5/IFITM3/OAS3/OAS1/APOBEC3H/APOBEC3G/IFITM2	17
26	cDC	GO:0032606	type I interferon production	14/208	125/17913	2.06227e-10	2.17007e-08	1.94189e-08	ISG15/STAT1/IFI16/HERC5/ZBP1/IFIH1/NMI/IRF7/DHX58/IKBKE/UBE2L6/DDX58/NLRC5/AZI2	14
32	cDC	GO:0006614	SRP-dependent cotranslational protein targeting to membrane	11/208	103/17913	3.11561e-08	2.57594e-06	2.30508e-06	RPS3/RPL23/RPS27/RPL27A/RPL15/RN7SL1/RPS2/RPS6/RPS14/RPS8/RPS18	11
35	cDC	GO:0006401	RNA catabolic process	19/208	368/17913	6.23269e-08	4.65441e-06	4.16501e-06	PNPT1/SSB/PSMA4/OAS2/PSME2/PSMB10/MTPAP/PSMB9/RPS3/RPL23/RPS27/RPL27A/RPL15/PSMC2/RPS2/RPS6/RPS14/RPS8/RPS18	19
53	cDC	GO:0060315	negative regulation of ryanodine-sensitive calcium-release channel activity	4/208	11/17913	5.46813e-06	0.000258341	0.000231177	GSTO1/PKD2/CALM1/SRI	4
61	cDC	GO:0002479	antigen processing and presentation of exogenous peptide antigen via MHC class I, TAP-dependent	7/208	75/17913	2.61705e-05	0.00106289	0.000951127	PSMA4/PSME2/B2M/PSMB10/PSMB9/FCGR1A/PSMC2	7
77	cDC	GO:0000209	protein polyubiquitination	12/208	288/17913	0.000143497	0.00455063	0.00407213	CUL1/PSMA4/HERC5/HERC6/TRIM5/RNF213/NMI/PSME2/PSMB10/DTX3L/PSMB9/PSMC2	12
81	cDC	GO:1902036	regulation of hematopoietic stem cell differentiation	6/208	72/17913	0.000188329	0.00566211	0.00506674	PSMA4/EIF2AK2/PSME2/PSMB10/PSMB9/PSMC2	6
95	cDC	GO:0010972	negative regulation of G2/M transition of mitotic cell cycle	6/208	85/17913	0.000465352	0.0117097	0.0104784	CUL1/PSMA4/PSME2/PSMB10/PSMB9/PSMC2	6
151	cMo	GO:0034340	response to type I interferon	42/685	95/17913	2.19205e-34	1.05109e-30	8.80513e-31	BST2/XAF1/OAS3/USP18/STAT1/IFIT1/ISG20/OASL/IFITM3/IFITM1/MX2/PTPN6/IRF8/IFIT3/HLA-F/ISG15/IFI6/ADAR/SETD2/MX1/OAS2/IFNAR2/IRF7/GBP2/IFI35/IFITM2/STAT2/MYD88/SP100/TRIM56/RSAD2/IFIT2/HLA-A/OAS1/HLA-E/NLRC5/PSMB8/HLA-H/IFNAR1/IRF9/IRF1/HLA-G	42
154	cMo	GO:0009615	response to virus	68/685	323/17913	1.73468e-31	2.07945e-28	1.74198e-28	BST2/DDX58/OAS3/IFIT5/STAT1/IFIT1/APOBEC3G/ISG20/OASL/IFITM3/IFITM1/IL12RB1/LGALS9/IFI44L/PLSCR1/MX2/IFIH1/APOBEC3A/IFIT3/ISG15/IFI6/APOBEC3B/ADAR/RTP4/DHX58/NPC2/SETD2/ZC3HAV1/MX1/PARP9/OAS2/IL15/IL27/IFNAR2/IRF7/IFI44/DDX60/EIF2AK2/FMR1/GTF2F1/IFITM2/STAT2/DTX3L/ITCH/NT5C3A/TRIM22/CXCL10/TRIM56/RSAD2/PML/IFIT2/GBP1/APOBEC3F/OAS1/NLRC5/FAM111A/GBP3/IFNAR1/IRF9/IFI16/RELA/EEF1G/IRF1/TRIM5/PUM2/BA…	68
160	cMo	GO:0045071	negative regulation of viral genome replication	24/685	59/17913	3.94801e-19	1.89307e-16	1.58585e-16	BST2/OAS3/IFIT5/IFIT1/APOBEC3G/ISG20/OASL/IFITM3/IFITM1/PLSCR1/APOBEC3A/ISG15/PARP10/ZC3HAV1/MX1/EIF2AK2/APOBEC3C/IFITM2/RSAD2/APOBEC3F/OAS1/FAM111A/IFI16/CCNK	24
164	cMo	GO:0042590	antigen processing and presentation of exogenous peptide antigen via MHC class I	25/685	78/17913	6.01036e-17	2.05855e-14	1.72448e-14	PSME2/TAPBP/B2M/TAP1/HLA-F/IFI30/PSMB10/CYBB/PSMA4/PSME1/PSMB9/HLA-A/PSMA5/HLA-E/PSMA6/PSMB8/PDIA3/PSMA1/HLA-H/FCGR1B/PSMC2/FCGR1A/HLA-G/PSMD10/PSMD7	25
178	cMo	GO:0006401	RNA catabolic process	44/685	368/17913	1.99147e-11	3.4104e-09	2.85694e-09	PSME2/PPP1R8/ISG20/PARN/GTPBP1/MOV10/ZC3HAV1/PSMB10/PATL1/OAS2/PSMA4/FMR1/PSME1/PSMB9/PAN3/MYD88/RPS4X/ZPR1/RPL23/SSB/PSMA5/RPL15/RPLP0/RPS2/PSMA6/PSMB8/RPL5/PSMA1/RPL3/HNRNPD/RPS3A/RPS5/SMG7/RPL4/YWHAZ/SET/PSMC2/MTOR/PSMD10/CNOT6/PUM2/PPP2R2A/SIDT2/PSMD7	44
188	cMo	GO:0042119	neutrophil activation	49/685	499/17913	1.49411e-09	1.88534e-07	1.57937e-07	BST2/TCIRG1/APRT/ERP44/CREG1/PTPN6/B2M/NPC2/CYBB/RAP1B/IL15/ADGRE5/S100A11/PLAC8/SERPINA1/DYNLT1/CST3/RHOG/PSAP/RAB6A/PRCP/LILRB3/PSMA5/GRN/FRK/ARSA/EEF1A1/CD68/CD300A/SELL/ITGB2/HLA-H/EEF2/GAA/ASAH1/B4GALT1/STK10/HPSE/PSMC2/LAMP2/ARL8A/LILRB2/GSTP1/FPR1/FGR/A1BG/GSDMD/NHLRC3/PSMD7	49
198	cMo	GO:0000209	protein polyubiquitination	33/685	288/17913	1.95242e-08	1.95038e-06	1.63386e-06	HERC6/PSME2/PARP10/RNF213/PSMB10/UBE2D3/PSMA4/PSME1/PSMB9/RFFL/DTX3L/ITCH/RBCK1/CUL1/TRIM56/FBXO6/NMI/PSMA5/BFAR/PSMA6/PSMB8/ZNF738/UBE2B/PSMA1/DYSF/UBR5/PSMC2/PSMD10/TRIM5/TRIM58/FBXO32/RNF144B/PSMD7	33
225	cMo	GO:0043488	regulation of mRNA stability	21/685	158/17913	6.64293e-07	4.23798e-05	3.55022e-05	PSME2/PARN/MOV10/PSMB10/PSMA4/FMR1/PSME1/PSMB9/MYD88/PSMA5/PSMA6/PSMB8/PSMA1/HNRNPD/YWHAZ/SET/PSMC2/MTOR/PSMD10/PUM2/PSMD7	21
246	cMo	GO:1905330	regulation of morphogenesis of an epithelium	21/685	181/17913	6.07942e-06	0.00030062	0.000251834	PSME2/STAT1/PSMB10/PSMA4/PSME1/PSMB9/CDC42/CXCL10/PSMA5/DAB2/PSMA6/PSMB8/PSMA1/PSMC2/MTOR/RREB1/PSMD10/TGFB1/PTEN/PSMD7/RXRA	21
248	cMo	GO:0006906	vesicle fusion	12/685	66/17913	6.57236e-06	0.000321576	0.000269389	TAPBP/TAP1/RAB8A/SAMD9/TBC1D4/VPS11/ANKFY1/SNCA/DYSF/TMEM175/VAMP1/SPHK1	12
263	cMo	GO:0051100	negative regulation of binding	19/685	162/17913	1.42834e-05	0.000603718	0.000505744	IFIT1/B2M/C9orf72/JAK2/BAX/GTF2F1/ZNF675/SP100/IFIT2/CSNK1E/ITGA4/ADNP/DAB2/STYX/IFI16/PPP3CA/PER2/IL10/HMOX1	19
268	cMo	GO:0010878	cholesterol storage	6/685	16/17913	1.7637e-05	0.000716691	0.000600382	ABCA1/TTC39B/ABCG1/MSR1/SOAT1/STARD4	6
270	cMo	GO:0010972	negative regulation of G2/M transition of mitotic cell cycle	13/685	85/17913	1.95043e-05	0.000779358	0.00065288	PSME2/PSMB10/PSMA4/PSME1/PSMB9/CUL1/PSMA5/PSMA6/PSMB8/PSMA1/PSMC2/PSMD10/PSMD7	13
333	cMo	GO:0061919	process utilizing autophagic mechanism	35/685	471/17913	0.000145387	0.00380945	0.00319124	TCIRG1/SH3GLB1/GABARAP/IRF8/RAB8A/ANXA7/C9orf72/TRIM22/SBF2/RUFY4/PSAP/VPS13D/RUBCN/MEFV/OPTN/VPS11/YOD1/SPTLC2/EEF1A1/ZKSCAN3/PIP4K2A/TP53INP1/STAT3/SNCA/IFI16/MTOR/LAMP2/TRIM5/RAB12/VDAC1/LGALS8/PRKAG2/IL10/POLDIP2/HMOX1	35
380	cMo	GO:1905268	negative regulation of chromatin organization	8/685	48/17913	0.000427383	0.00891001	0.00746404	PHF2/SPI1/UBE2B/SNCA/SET/UBR5/PHF1/ZNF451	8
424	cMo	GO:0062012	regulation of small molecule metabolic process	31/685	439/17913	0.000805352	0.0140937	0.0118065	CLYBL/PSME2/INSR/PSMB10/PSMA4/PSME1/PSMB9/SLC35B4/PSMA5/GGPS1/PSMA6/P2RX7/PSMB8/STAT3/SNCA/PSMA1/KAT2B/PID1/TTC39B/ABCG1/PSMC2/MTOR/PSMD10/PDK3/TGFB1/PRKAG2/HMGCS1/STARD4/PSMD7/LDLR/TYSND1	31
494	cMo	GO:0198738	cell-cell signaling by wnt	33/685	500/17913	0.0017186	0.0239555	0.0200679	ZEB2/PSME2/RNF213/MOV10/PSMB10/PSMA4/PSME1/PSMB9/CHD8/CDC42/CUL1/CSNK1E/TCF7L2/MBD2/PSMA5/DAB2/PSMA6/PSMB8/JADE1/UBE2B/PSMA1/UBR5/PSMC2/CALM1/AXIN1/PSMD10/CYLD/PTEN/PPP3CA/BCL7B/TBL1XR1/CCNY/PSMD7	33
610	pDC	GO:0060337	type I interferon signaling pathway	32/366	91/17913	2.72735e-31	4.65969e-28	4.21161e-28	OAS3/RSAD2/ISG15/IFITM1/IFI6/IFITM3/IFIT1/MX2/USP18/STAT1/OASL/IFIT3/IFITM2/XAF1/MYD88/BST2/ADAR/MX1/OAS2/STAT2/NLRC5/SP100/HLA-F/HLA-A/IFIT2/IFI35/HLA-E/PSMB8/OAS1/HLA-H/ISG20/HLA-G	32
611	pDC	GO:0071357	cellular response to type I interferon	32/366	91/17913	2.72735e-31	4.65969e-28	4.21161e-28	OAS3/RSAD2/ISG15/IFITM1/IFI6/IFITM3/IFIT1/MX2/USP18/STAT1/OASL/IFIT3/IFITM2/XAF1/MYD88/BST2/ADAR/MX1/OAS2/STAT2/NLRC5/SP100/HLA-F/HLA-A/IFIT2/IFI35/HLA-E/PSMB8/OAS1/HLA-H/ISG20/HLA-G	32
613	pDC	GO:0009615	response to virus	47/366	323/17913	1.35952e-26	1.16137e-23	1.04969e-23	IFIT5/OAS3/DDX60/APOBEC3A/RSAD2/ISG15/IFITM1/IFIH1/IFI44L/IFI6/IFITM3/IFIT1/EIF2AK2/MX2/IFI44/STAT1/PLSCR1/OASL/LGALS9/IFIT3/IFITM2/TRIM25/PARP9/HERC5/DDX58/TRIM22/BST2/ADAR/MX1/BATF3/OAS2/STAT2/NLRC5/PML/NT5C3A/RTP4/TRIM34/IFI16/IFIT2/TRIM5/DTX3L/OAS1/TLR7/PSMA2/ISG20/PRF1/APOBEC3B	47
618	pDC	GO:1903901	negative regulation of viral life cycle	21/366	85/17913	2.44996e-17	9.30167e-15	8.40722e-15	IFIT5/OAS3/APOBEC3A/RSAD2/ISG15/IFITM1/IFITM3/IFIT1/EIF2AK2/PLSCR1/OASL/IFITM2/TRIM25/BST2/MX1/PML/IFI16/TRIM5/PARP10/OAS1/ISG20	21
634	pDC	GO:0002479	antigen processing and presentation of exogenous peptide antigen via MHC class I, TAP-dependent	13/366	75/17913	3.5307e-09	4.82577e-07	4.36172e-07	PSMB9/HLA-F/HLA-A/TAP1/HLA-E/PSMB8/B2M/PSME2/PSMA6/HLA-H/PSMA2/HLA-G/PSMA4	13
658	pDC	GO:1902036	regulation of hematopoietic stem cell differentiation	9/366	72/17913	1.53966e-05	0.00107368	0.000970431	EIF2AK2/PSMB9/PSMB8/PSME2/PSMA6/MYB/LMO2/PSMA2/PSMA4	9
663	pDC	GO:0000209	protein polyubiquitination	18/366	288/17913	2.84721e-05	0.00180165	0.0016284	HERC6/RBBP6/RNF213/RBCK1/HERC5/FBXO6/PSMB9/TRIM69/NMI/TRIM5/DTX3L/PARP10/PSMB8/PTPN22/PSME2/PSMA6/PSMA2/PSMA4	18
674	pDC	GO:0046135	pyrimidine nucleoside catabolic process	5/366	24/17913	0.00010693	0.00562121	0.00508068	APOBEC3A/NT5C3A/TYMP/NT5E/APOBEC3B	5
688	pDC	GO:0006521	regulation of cellular amino acid metabolic process	7/366	61/17913	0.000237194	0.0102594	0.00927283	PSMB9/PSMB8/OAZ3/PSME2/PSMA6/PSMA2/PSMA4	7
700	pDC	GO:0031146	SCF-dependent proteasomal ubiquitin-dependent protein catabolic process	7/366	69/17913	0.000510235	0.0189426	0.017121	FBXO6/PSMB9/PSMB8/PSME2/PSMA6/PSMA2/PSMA4	7
721	pDC	GO:0072643	interferon-gamma secretion	4/366	22/17913	0.000936994	0.0285867	0.0258378	ISG15/TCIRG1/LGALS9/PTPN22	4
723	pDC	GO:0090398	cellular senescence	7/366	77/17913	0.000989604	0.0294259	0.0265963	SMC6/NAMPT/PML/PNPT1/HLA-G/NEK6/ARNTL	7
727	pDC	GO:0045453	bone resorption	6/366	57/17913	0.00105294	0.0304907	0.0275587	TCIRG1/CD38/S1PR1/TFRC/ZNF675/SNX10	6
740	pDC	GO:0043488	regulation of mRNA stability	10/366	158/17913	0.00154636	0.0403351	0.0364565	MOV10/MYD88/PSMB9/PSMB8/EXOSC9/PSME2/PSMA6/PSMA2/PSMA4/TNPO1	10
744	pDC	GO:1904646	cellular response to amyloid-beta	5/366	43/17913	0.00176262	0.0444355	0.0401626	NAMPT/ITGA4/SNX6/LGMN/FPR2	5
749	pDC	GO:0051100	negative regulation of binding	10/366	162/17913	0.00186229	0.0454532	0.0410824	CARD16/IFIT1/SP100/ITGA4/IFI16/IFIT2/B2M/ARRB2/ZNF675/GZMA	10
751	PMN	GO:0051607	defense response to virus	55/576	231/17913	2.51458e-32	9.92507e-29	9.0578e-29	GBP3/APOBEC3G/RTP4/DHX58/TBK1/TRIM56/TRIM38/IRF7/DDX60/IFIH1/MICA/IFI44L/BST2/NT5C3A/ISG15/IFIT1/RSAD2/STAT2/MX2/IFIT5/GBP1/PLSCR1/OASL/TRIM22/APOBEC3A/TREX1/OAS2/IFITM3/PARP9/MX1/OAS3/SAMHD1/DDX58/TRIM5/EIF2AK2/PML/APOBEC3F/APOBEC3B/STAT1/IFI16/UNC93B1/FAM111A/OAS1/HERC5/IRF9/IFI6/ZC3HAV1/ADAR/MAP3K14/ISG20/DTX3L/IRF5/NLRC5/DNAJC3/MICB	55
753	PMN	GO:0034340	response to type I interferon	33/576	95/17913	1.31106e-25	1.72491e-22	1.57419e-22	USP18/TBK1/TRIM56/IRF7/XAF1/BST2/ISG15/IFIT1/RSAD2/STAT2/SP100/IFITM1/MX2/IFIT3/OASL/TREX1/IFI35/OAS2/IFITM3/MX1/OAS3/SAMHD1/IFIT2/STAT1/OAS1/IRF9/IFI6/GBP2/ADAR/ISG20/IRF5/NLRC5/HLA-E	33
759	PMN	GO:0048525	negative regulation of viral process	27/576	99/17913	4.38204e-18	1.92177e-15	1.75384e-15	APOBEC3G/TRIM14/TRIM26/BST2/PARP10/ISG15/IFIT1/RSAD2/IFITM1/IFIT5/PLSCR1/OASL/APOBEC3A/IFITM3/MX1/OAS3/TRIM5/EIF2AK2/PML/APOBEC3F/STAT1/IFI16/FAM111A/OAS1/TRIM21/ZC3HAV1/ISG20	27
772	PMN	GO:0032606	type I interferon production	22/576	125/17913	7.461e-11	1.33857e-08	1.2216e-08	AZI2/DHX58/TBK1/TRIM56/TRIM38/IRF7/IFIH1/ISG15/ZBP1/TREX1/UBE2L6/DDX58/RNF135/STAT1/IFI16/NMI/UBA7/HERC5/TRIM21/SIRPA/IRF5/NLRC5	22
777	PMN	GO:0002483	antigen processing and presentation of endogenous peptide antigen	7/576	11/17913	1.01147e-08	1.47862e-06	1.34941e-06	ERAP2/TAP1/ERAP1/HFE/B2M/TAP2/HLA-E	7
783	PMN	GO:0000209	protein polyubiquitination	28/576	288/17913	2.07569e-07	2.48265e-05	2.26571e-05	TRIM56/HERC6/TRIM38/TRIM69/CDC26/PARP10/PSME2/FBXO6/TRIM5/PSMB9/RBCK1/PSMA5/NMI/NOD2/RNF213/PSMB3/HERC5/RNF114/UBE2L3/TRIM21/PSME1/UBE2G1/TOPORS/CDC27/UBE2W/DTX3L/RNF19B/UBE2E3	28
788	PMN	GO:0006914	autophagy	36/576	471/17913	1.53643e-06	0.000155495	0.000141907	CHMP4A/SCOC/TBC1D25/RUBCN/TBK1/PRKAG2/ATP6V0B/ATG12/RAB3GAP1/CLTC/TRIM22/GABARAPL2/RAB12/STX17/TRIM5/DRAM2/ATP6V1A/TMBIM6/TSPO/IFI16/LAMTOR1/RAB8A/NOD1/TRIM21/ATP6V1G1/EXOC8/GAPDH/ERN1/TMEM208/ATP6V0E1/RAB24/C19orf12/FUNDC1/VPS18/MTM1/KIAA1324	36
789	PMN	GO:0061919	process utilizing autophagic mechanism	36/576	471/17913	1.53643e-06	0.000155495	0.000141907	CHMP4A/SCOC/TBC1D25/RUBCN/TBK1/PRKAG2/ATP6V0B/ATG12/RAB3GAP1/CLTC/TRIM22/GABARAPL2/RAB12/STX17/TRIM5/DRAM2/ATP6V1A/TMBIM6/TSPO/IFI16/LAMTOR1/RAB8A/NOD1/TRIM21/ATP6V1G1/EXOC8/GAPDH/ERN1/TMEM208/ATP6V0E1/RAB24/C19orf12/FUNDC1/VPS18/MTM1/KIAA1324	36
790	PMN	GO:0016241	regulation of macroautophagy	19/576	166/17913	1.70724e-06	0.000168462	0.000153741	CHMP4A/SCOC/TBC1D25/RUBCN/TBK1/PRKAG2/ATP6V0B/RAB3GAP1/RAB12/ATP6V1A/LAMTOR1/NOD1/ATP6V1G1/EXOC8/GAPDH/ERN1/ATP6V0E1/MTM1/KIAA1324	19
813	PMN	GO:0006826	iron ion transport	9/576	56/17913	6.78848e-05	0.00425304	0.0038814	ATP6V0B/CLTC/FTL/ATP6V1A/FTH1/HFE/B2M/ATP6V1G1/ATP6V0E1	9
815	PMN	GO:0051092	positive regulation of NF-kappaB transcription factor activity	15/576	149/17913	9.34923e-05	0.00567714	0.00518107	TRIM14/TRIM38/LGALS9/PRDX3/TRIM22/RIPK3/TRIM5/EIF2AK2/AGER/RBCK1/NOD2/CARD16/NOD1/RNF25/RPS6KA5	15
816	PMN	GO:0043312	neutrophil degranulation	32/576	485/17913	0.00010484	0.00626974	0.00572188	DNAJC13/IQGAP1/PLAC8/BST2/CEACAM1/FTL/GNS/IGF2R/PSMA5/FTH1/LAMTOR1/ERP44/CLEC5A/CD55/B2M/HPSE/CD68/ADGRE3/SIRPA/SIRPB1/DYNLT1/NAPRT/LTA4H/RAB24/HGSNAT/FCGR3B/CD300A/DNAJC3/TNFAIP6/MNDA/NPC2/NDUFC2	32
839	PMN	GO:0010498	proteasomal protein catabolic process	26/576	382/17913	0.000283947	0.0125232	0.0114289	USP25/FAM192A/TRIM38/TBL1X/CDC26/PSME2/GABARAPL2/FBXO6/PML/TRIB2/PSMB9/RBCK1/PSMA5/HFE/NUB1/TMF1/PSMB3/RAD23B/UBAC2/PSME1/TOPORS/CDC27/FMR1/UBE2W/TBL1XR1/MTM1	26
853	PMN	GO:0046087	cytidine metabolic process	4/576	12/17913	0.000426229	0.0161762	0.0147627	APOBEC3G/APOBEC3A/APOBEC3F/APOBEC3B	4
859	PMN	GO:0044766	multi-organism transport	9/576	73/17913	0.000536288	0.019243	0.0175615	BST2/THOC7/IFIT1/XPO1/NUP98/DYNLT1/FMR1/KPNA1/TPR	9
860	PMN	GO:1902579	multi-organism localization	9/576	73/17913	0.000536288	0.019243	0.0175615	BST2/THOC7/IFIT1/XPO1/NUP98/DYNLT1/FMR1/KPNA1/TPR	9
884	PMN	GO:0034356	NAD biosynthesis via nicotinamide riboside salvage pathway	4/576	15/17913	0.00108837	0.0315868	0.0288267	PARP10/PARP9/NAXD/NAPRT	4
909	T_cell	GO:0060337	type I interferon signaling pathway	27/313	91/17913	4.06909e-26	6.86659e-23	5.8552e-23	ISG15/IFI6/MX1/IRF7/IFI35/IFI27/OAS3/IFIT1/USP18/OAS1/STAT1/OAS2/IFITM3/IFITM1/MX2/ADAR/BST2/IFIT2/XAF1/OASL/RSAD2/MYD88/IFIT3/HLA-G/ISG20/TREX1/SP100	27
910	T_cell	GO:0071357	cellular response to type I interferon	27/313	91/17913	4.06909e-26	6.86659e-23	5.8552e-23	ISG15/IFI6/MX1/IRF7/IFI35/IFI27/OAS3/IFIT1/USP18/OAS1/STAT1/OAS2/IFITM3/IFITM1/MX2/ADAR/BST2/IFIT2/XAF1/OASL/RSAD2/MYD88/IFIT3/HLA-G/ISG20/TREX1/SP100	27
912	T_cell	GO:0009615	response to virus	41/313	323/17913	1.3276e-23	1.12017e-20	9.55176e-21	LGALS9/ISG15/IFI6/MX1/IRF7/IFI27/PLSCR1/DHX58/DDX60/PARP9/OAS3/IFIT1/OAS1/STAT1/OAS2/IFIT5/IFITM3/IFITM1/MX2/RTP4/ADAR/BST2/PMAIP1/IFIT2/IFI44/OASL/RSAD2/EIF2AK2/TRIM22/IFI44L/HERC5/DTX3L/IFIT3/APOBEC3A/ISG20/IFI16/TREX1/TRIM25/IFIH1/CRCP/URI1	41
914	T_cell	GO:0045071	negative regulation of viral genome replication	17/313	59/17913	1.22365e-16	6.88306e-14	5.86925e-14	ISG15/MX1/PLSCR1/OAS3/IFIT1/OAS1/IFIT5/IFITM3/IFITM1/BST2/OASL/RSAD2/EIF2AK2/APOBEC3A/ISG20/IFI16/CCNK	17
930	T_cell	GO:0032606	type I interferon production	16/313	125/17913	5.77144e-10	8.85392e-08	7.54982e-08	ISG15/IRF7/DHX58/ZBP1/STAT1/UBE2L6/HERC5/MYD88/AZI2/IFI16/TREX1/TRIM25/IFIH1/HAVCR2/IL10/CRCP	16
937	T_cell	GO:0031055	chromatin remodeling at centromere	8/313	46/17913	1.16399e-06	0.000130949	0.000111662	CENPP/MIS18BP1/CENPN/HIST1H4C/RUVBL1/OIP5/HELLS/RSF1	8
943	T_cell	GO:0051100	negative regulation of binding	13/313	162/17913	5.56796e-06	0.00053691	0.000457829	IFIT1/CARD16/IFIT2/TMSB4X/ITGA4/BAX/IFI16/SP100/AKT1/JAK2/AURKA/IL10/RSF1	13
947	T_cell	GO:0010212	response to ionizing radiation	12/313	144/17913	8.69216e-06	0.000752206	0.000641413	RRM1/RHOB/BAX/UIMC1/IFI16/TREX1/BAK1/GPX1/TOPBP1/RAD51AP1/CYP2R1/POLB	12
950	T_cell	GO:0006310	DNA recombination	15/313	244/17913	2.70859e-05	0.00211995	0.0018077	RBBP8/RUVBL1/KPNA2/UBR2/FEN1/APLF/TREX1/ACTR2/RAD51AP1/RPA3/IL10/NCOA6/TFRC/POLB/SMCHD1	15
951	T_cell	GO:2001269	positive regulation of cysteine-type endopeptidase activity involved in apoptotic signaling pathway	4/313	11/17913	2.73919e-05	0.00211995	0.0018077	LGALS9/BAX/FAS/JAK2	4
989	T_cell	GO:1900034	regulation of cellular response to heat	7/313	79/17913	0.00045964	0.0191517	0.0163308	FKBP4/NUP37/NUP155/RPA3/MAPKAPK2/RANBP2/IER5	7
994	T_cell	GO:0002291	T cell activation via T cell receptor contact with antigen bound to MHC molecule on antigen presenting cell	3/313	10/17913	0.000578876	0.0227175	0.0193714	LGALS9/CD81/HAVCR2	3
995	T_cell	GO:0002260	lymphocyte homeostasis	6/313	60/17913	0.000614624	0.0235722	0.0201003	LGALS9/PMAIP1/BAX/BAK1/AKT1/SH2B2	6
1014	T_cell	GO:0002507	tolerance induction	4/313	26/17913	0.00100903	0.031827	0.0271392	LGALS9/HLA-G/HAVCR2/LILRB2	4
1022	T_cell	GO:0104004	cellular response to environmental stimulus	14/313	310/17913	0.00116689	0.0340863	0.0290657	CARD16/MYD88/RHOB/BAX/IFI16/TREX1/BAK1/FAS/ATF4/AKT1/N4BP1/RAD51AP1/GNB1/OXSR1	14
1024	T_cell	GO:0010498	proteasomal protein catabolic process	16/313	382/17913	0.00117873	0.0340863	0.0290657	IFI27/PSMB9/PMAIP1/UBC/PSME1/GPX1/CD2AP/ATE1/DET1/AKT1/N4BP1/TRIM25/AURKA/UBXN6/CDC27/SPOPL	16
1030	T_cell	GO:0045023	G0 to G1 transition	5/313	47/17913	0.00132667	0.0358282	0.0305511	RBBP8/HLA-G/MDM4/PHC3/CBX5	5
1057	T_cell	GO:0046677	response to antibiotic	14/313	328/17913	0.00197828	0.0447129	0.0381271	STAT1/CYBB/PPIF/RHOB/BAK1/GPX1/ACTR2/JAK2/CST3/IL10/XRN1/ZNF580/POLB/HPGD	14
1063	T_cell	GO:0042994	cytoplasmic sequestering of transcription factor	3/313	15/17913	0.00205712	0.044792	0.0381946	NFKBIL1/TMSB4X/IL10	3
1068	T_cell	GO:0042130	negative regulation of T cell proliferation	5/313	53/17913	0.00227951	0.0480834	0.0410011	LGALS9/HLA-G/HAVCR2/IL10/LILRB2	5

### Sheet: lightyellow
	Cluster	ID	Description	GeneRatio	BgRatio	pvalue	p.adjust	qvalue	geneID	Count
1	B_cell	GO:0009615	response to virus	29/186	323/17913	4.42324e-19	1.10271e-15	1.05925e-15	IFI44L/IFI44/OASL/IFIT1/ISG15/DDX60/APOBEC3A/IFITM1/IFITM3/PARP9/PLSCR1/HERC5/GBP1/MX1/IFIT5/OAS1/EIF2AK2/MX2/DHX58/STAT1/OAS2/IFIT2/OAS3/TRIM22/TLR7/LGALS9/IFIH1/CDK6/IRAK3	29
3	B_cell	GO:0034341	response to interferon-gamma	18/186	173/17913	2.55286e-13	2.12143e-10	2.03781e-10	OASL/IFITM1/IFITM3/PARP9/GBP1/OAS1/STAT1/OAS2/OAS3/HLA-DRB5/TRIM22/FCGR1A/GBP5/LGALS9/PARP14/JAK2/HLA-DQB1/RAB12	18
6	B_cell	GO:0045071	negative regulation of viral genome replication	12/186	59/17913	8.04296e-13	3.34185e-10	3.21013e-10	OASL/IFIT1/ISG15/APOBEC3A/IFITM1/IFITM3/PLSCR1/MX1/IFIT5/OAS1/EIF2AK2/OAS3	12
29	cMo	GO:1903313	positive regulation of mRNA metabolic process	7/182	71/17913	7.65443e-06	0.0178042	0.0168961	CNOT1/TOB1/PRDX6/NUDT21/ZC3H12D/CDC73/CNOT7	7
30	T_cell	GO:0071103	DNA conformation change	1962-10-01	279/17913	3.76724e-08	3.32131e-05	2.56596e-05	CENPW/CENPU/NUSAP1/CDK1/HMGB3/HIST1H1B/HMGB2/RAD51/MCM2/CCNB1	10
31	T_cell	GO:0044843	cell cycle G1/S phase transition	1962-10-01	288/17913	5.07846e-08	3.32131e-05	2.56596e-05	EZH2/RRM2/CCNA2/TYMS/CDK1/DHFR/FHL1/MCM2/CCNB1/DHFRP1	10
33	T_cell	GO:0031099	regeneration	1962-08-01	194/17913	3.35849e-07	8.99735e-05	6.95112e-05	EZH2/CCNA2/TYMS/HMOX1/CDK1/DHFR/CCNB1/DHFRP1	8
35	T_cell	GO:0006958	complement activation, classical pathway	1962-06-01	91/17913	7.11497e-07	0.000155106	0.000119831	IGKV1-5/IGKV3-20/IGKV2-28/IGKV1D-39/IGKC/IGLC2	6
51	T_cell	GO:0000302	response to reactive oxygen species	1962-07-01	230/17913	1.41709e-05	0.000842523	0.000650911	EZH2/CCNA2/HMOX1/CDK1/DHFR/DHFRP1/PYCR1	7
65	T_cell	GO:0046653	tetrahydrofolate metabolic process	1962-03-01	19/17913	3.67782e-05	0.00133628	0.00103237	TYMS/DHFR/DHFRP1	3
116	T_cell	GO:0050900	leukocyte migration	1962-07-01	467/17913	0.00111625	0.0167823	0.0129656	HMOX1/IGKV1-5/IGKV3-20/IGKV2-28/IGKV1D-39/IGKC/IGLC2	7
120	T_cell	GO:0140014	mitotic nuclear division	1962-05-01	237/17913	0.00136167	0.0192816	0.0148964	NUSAP1/UBE2C/CHEK1/CCNB1/MYBL2	5
132	T_cell	GO:0042100	B cell proliferation	1962-03-01	71/17913	0.00190872	0.0242389	0.0187263	CD38/MZB1/CD79A	3
141	T_cell	GO:0051000	positive regulation of nitric-oxide synthase activity	1962-02-01	22/17913	0.00260403	0.0304113	0.023495	DHFR/DHFRP1	2
142	T_cell	GO:0031145	anaphase-promoting complex-dependent catabolic process	1962-03-01	81/17913	0.00278031	0.0321827	0.0248635	CDK1/UBE2C/CCNB1	3
143	T_cell	GO:0034502	protein localization to chromosome	1962-03-01	82/17913	0.00287883	0.0327435	0.0252968	EZH2/CDK1/HIST1H1B	3

### Sheet: blue
	Cluster	ID	Description	GeneRatio	BgRatio	pvalue	p.adjust	qvalue	geneID	Count
1	B_cell	GO:2000106	regulation of leukocyte apoptotic process	2020-03-18	82/17913	7.17938e-05	0.0224969	0.0160852	IL7R/CXCR2/CD3G	3
2	B_cell	GO:0071887	leukocyte apoptotic process	2020-03-18	103/17913	0.00014149	0.0224969	0.0160852	IL7R/CXCR2/CD3G	3
3	B_cell	GO:0000244	spliceosomal tri-snRNP complex assembly	2020-02-18	25/17913	0.000282216	0.0299149	0.021389	RNU6-9/RNU4ATAC	2
4	cDC	GO:0045333	cellular respiration	16/325	176/17913	1.39416e-07	0.00042006	0.000402252	FASTKD2/SDHB/CYCS/ETFA/NDUFA9/NDUFB7/NDUFA5/NDUFA3/BLOC1S1/NDUFV2/NDUFA12/DLD/SDHD/PARK7/NDUFC2/COX8A	16
6	cDC	GO:0010257	NADH dehydrogenase complex assembly	9/325	64/17913	2.1854e-06	0.00162169	0.00155294	TMEM126B/NDUFA9/NDUFB7/NDUFA5/NDUFA3/NDUFV2/NDUFA12/COA1/NDUFC2	9
7	cDC	GO:0032981	mitochondrial respiratory chain complex I assembly	9/325	64/17913	2.1854e-06	0.00162169	0.00155294	TMEM126B/NDUFA9/NDUFB7/NDUFA5/NDUFA3/NDUFV2/NDUFA12/COA1/NDUFC2	9
8	cDC	GO:0006414	translational elongation	12/325	124/17913	2.69115e-06	0.00162169	0.00155294	HBS1L/MRPL21/MRPL1/MRPL42/MRPL13/MRPL36/DNAJC24/SRP9/MRPL3/GADD45GIP1/MRPL40/MRPL17	12
14	cDC	GO:0002479	antigen processing and presentation of exogenous peptide antigen via MHC class I, TAP-dependent	9/325	75/17913	8.36796e-06	0.00229206	0.00219489	CD36/PSMD6/TAP1/PSMA6/PSMA3/PSMA2/PSMB8/PSMA7/SNAP23	9
16	cDC	GO:0033238	regulation of cellular amine metabolic process	9/325	80/17913	1.42719e-05	0.00330778	0.00316755	PSMD6/PSMA6/PSMA3/PNKD/PSMA2/PSMB8/PSMA7/PARK7/HPRT1	9
18	cDC	GO:0043928	exonucleolytic nuclear-transcribed mRNA catabolic process involved in deadenylation-dependent decay	6/325	33/17913	2.4952e-05	0.00484569	0.00464026	EXOSC9/HBS1L/LSM3/TTC37/EXOSC7/EXOSC8	6
22	cDC	GO:0000086	G2/M transition of mitotic cell cycle	15/325	238/17913	3.13265e-05	0.00496772	0.00475711	CEP290/RNASEH2B/PSMD6/PSMA6/SYF2/PSMA3/CENPJ/PSMA2/CDK7/PSMB8/PSMA7/ARPP19/CEP76/BLM/MASTL	15
27	cDC	GO:0140053	mitochondrial gene expression	11/325	148/17913	8.31577e-05	0.010075	0.00964789	FASTKD2/MRPL21/MRPL1/MRPL42/MRPL13/MRPL36/MTIF3/MRPL3/GADD45GIP1/MRPL40/MRPL17	11
45	cDC	GO:0061418	regulation of transcription from RNA polymerase II promoter in response to hypoxia	7/325	77/17913	0.000491864	0.0352854	0.0337894	PSMD6/PSMA6/PSMA3/PSMA2/PSMB8/PSMA7/UBB	7
46	cDC	GO:0043488	regulation of mRNA stability	10/325	158/17913	0.000630291	0.0441643	0.042292	EXOSC9/PSMD6/PSMA6/PSMA3/EXOSC7/EXOSC8/PSMA2/PSMB8/PSMA7/UBB	10
49	cMo	GO:0022904	respiratory electron transport chain	16/497	106/17913	3.59189e-08	0.000134014	0.000128665	NDUFB5/COX5B/NDUFA11/NDUFA3/NDUFS7/NDUFB8/ISCU/GPD2/NDUFS6/NDUFA4/UQCC3/UQCR10/COX6A1/NDUFB9/MYBBP1A/NDUFB7	16
54	cMo	GO:0010389	regulation of G2/M transition of mitotic cell cycle	19/497	185/17913	9.98538e-07	0.000620924	0.000596145	PSMB4/HAUS1/PSMB3/SFI1/CEP76/PRKACA/RBX1/APP/DONSON/PSMC1/PSMB7/PSMB6/YWHAG/PSMC3/SYF2/CEP164/OFD1/PSMD3/PSMA3	19
64	cMo	GO:0031146	SCF-dependent proteasomal ubiquitin-dependent protein catabolic process	10/497	69/17913	1.93476e-05	0.00442498	0.00424839	PSMB4/PSMB3/RBX1/PSMC1/FBXW7/PSMB7/PSMB6/PSMC3/PSMD3/PSMA3	10
65	cMo	GO:0048002	antigen processing and presentation of peptide antigen	17/497	188/17913	2.0162e-05	0.00442498	0.00424839	ERAP2/PSMB4/PSMB3/HLA-DQA2/PSMC1/TRAF6/PSMB7/MARCH1/PSMB6/CTSD/PSMC3/SEC24B/PYCARD/DCTN5/PSMD3/PSMA3/DCTN6	17
73	cMo	GO:0006521	regulation of cellular amino acid metabolic process	9/497	61/17913	4.3584e-05	0.00636855	0.0061144	PSMB4/PSMB3/PSMC1/PSMB7/PSMB6/PSMC3/OAZ3/PSMD3/PSMA3	9
75	cMo	GO:0070555	response to interleukin-1	16/497	183/17913	5.29138e-05	0.0073119	0.0070201	NR1D1/PSMB4/PSMB3/RBX1/APP/PSMC1/TRAF6/PSMB7/PSMB6/RC3H1/PRKCA/PSMC3/PYCARD/UPF1/PSMD3/PSMA3	16
76	cMo	GO:0010257	NADH dehydrogenase complex assembly	9/497	64/17913	6.43058e-05	0.00827328	0.00794311	NDUFB5/ACAD9/NDUFA11/NDUFA3/NDUFS7/NDUFB8/NDUFS6/NDUFB9/NDUFB7	9
77	cMo	GO:0032981	mitochondrial respiratory chain complex I assembly	9/497	64/17913	6.43058e-05	0.00827328	0.00794311	NDUFB5/ACAD9/NDUFA11/NDUFA3/NDUFS7/NDUFB8/NDUFS6/NDUFB9/NDUFB7	9
80	cMo	GO:0045088	regulation of innate immune response	27/497	440/17913	0.000107738	0.0121935	0.0117069	NR1D1/TRAFD1/PSMB4/PSMB3/RNF135/PRKACA/ERBIN/FCER1G/NR1H2/PSMC1/TRAF6/PSMB7/PSMB6/IKBKE/PSMC3/NFKBIL1/SUMO1/UBE2D2/CD14/IFNGR1/ALPK1/UNC93B1/PYCARD/PSMD3/PSMA3/FPR2/CTSB	27
83	cMo	GO:1901532	regulation of hematopoietic progenitor cell differentiation	10/497	85/17913	0.000119882	0.0127794	0.0122694	PSMB4/PSMB3/PSMC1/PSMB7/PSMB6/PSMC3/RUNX1/SOS1/PSMD3/PSMA3	10
87	cMo	GO:0043487	regulation of RNA stability	14/497	163/17913	0.000184933	0.0176919	0.0169859	PSMB4/PSMB3/GIGYF2/PSMC1/NAF1/PSMB7/PSMB6/RC3H1/PRKCA/PSMC3/EXOSC9/UPF1/PSMD3/PSMA3	14
88	cMo	GO:0043312	neutrophil degranulation	28/497	485/17913	0.000223938	0.0208878	0.0200542	LTA4H/ILF2/CRACR2A/FCER1G/CSTB/FUCA2/PSMB7/GMFG/CTSD/SRP14/YPEL5/TMEM30A/PSMC3/CTSA/CD14/PGAM1/TOM1/NFAM1/VAMP7/ANO6/PYCARD/LRG1/HEXB/PSMD3/FPR2/SNAP29/CTSB/IGF2R	28
94	cMo	GO:0061418	regulation of transcription from RNA polymerase II promoter in response to hypoxia	9/497	77/17913	0.00027403	0.0222262	0.0213392	PSMB4/PSMB3/RBX1/PSMC1/PSMB7/PSMB6/PSMC3/PSMD3/PSMA3	9
100	cMo	GO:0002446	neutrophil mediated immunity	28/497	499/17913	0.000354738	0.0243909	0.0234175	LTA4H/ILF2/CRACR2A/FCER1G/CSTB/FUCA2/PSMB7/GMFG/CTSD/SRP14/YPEL5/TMEM30A/PSMC3/CTSA/CD14/PGAM1/TOM1/NFAM1/VAMP7/ANO6/PYCARD/LRG1/HEXB/PSMD3/FPR2/SNAP29/CTSB/IGF2R	28
107	cMo	GO:0000209	protein polyubiquitination	19/497	288/17913	0.00045982	0.0290778	0.0279173	PSMB4/PSMB3/KLHL20/RBX1/PSMC1/FBXW7/TRAF6/PSMB7/MARCH1/PSMB6/RC3H1/MKRN1/PSMC3/UBE2D2/UBE2L3/PSMD3/TRIM69/PSMA3/UBE2G2	19
112	cMo	GO:0031647	regulation of protein stability	18/497	272/17913	0.000620503	0.0361734	0.0347298	NR1D1/FKBPL/APTX/NLK/FBXW7/COG3/AAK1/SUMO1/SEC16A/PEX19/CTSA/CCT7/B4GALT5/PFN1/LRRK2/PYCARD/HDAC8/NAPG	18
117	pDC	GO:0051457	maintenance of protein location in nucleus	6/413	22/17913	7.90138e-06	0.0283422	0.027397	HNRNPU/SUPT7L/SUN1/SYNE1/BARD1/TOPORS	6
118	T_cell	GO:0042773	ATP synthesis coupled electron transport	56/2094	90/17913	4.03451e-30	2.20284e-26	1.8958e-26	UQCRQ/NDUFB10/CYC1/NDUFC2/NDUFA7/COX6B1/NDUFB7/NDUFB1/COX5B/COX5A/NDUFA2/NDUFA13/NDUFB2/NDUFS3/NDUFA1/NDUFB11/COX8A/UQCR11/NDUFS1/NDUFS6/PARK7/NDUFB6/UQCRC1/COX6C/NDUFA11/NDUFB8/NDUFS8/COX7B/NDUFS7/UQCR10/NDUFAB1/UQCRH/NDUFA3/UQCRFS1/NDUFC1/NDUFA4/UQCRC2/NDUFA9/NDUFB3/BID/NDUFA6/UQCC3/NDUFA12/NDUFV1/NDUFA10/NDUFB4/NDUFV2/COA6/NDUFA5/NDUFS4/NDUFB5/DLD/ISCU/SDHAF2/TAZ/NDUFA8	56
120	T_cell	GO:0033108	mitochondrial respiratory chain complex assembly	53/2094	87/17913	6.38075e-28	1.1613e-24	9.99427e-25	NDUFB10/NDUFC2/NDUFA7/NDUFB7/SAMM50/NDUFB1/NDUFA2/NDUFA13/NDUFB2/NDUFS3/NDUFA1/NDUFB11/UQCC2/NDUFS1/NDUFS6/NDUFB6/NDUFA11/NDUFB8/NDUFS8/NDUFS7/NDUFAB1/NDUFA3/NDUFC1/COA1/NDUFA9/NDUFB3/COA3/COX17/TMEM126B/NDUFA6/UQCC3/NDUFA12/NDUFV1/NDUFA10/SCO2/COA4/NDUFB4/NDUFV2/NDUFAF2/COX14/NDUFA5/NDUFS4/SDHAF4/NDUFB5/COX20/NDUFAF3/COX16/FASTKD3/TAZ/SURF1/NDUFA8/NDUFAF5/SCO1	53
127	T_cell	GO:0002474	antigen processing and presentation of peptide antigen via MHC class I	51/2094	95/17913	2.22611e-23	1.21546e-20	1.04604e-20	PSMB3/PSMA2/PSMC1/PSMA4/PSMB10/PSMC3/PSMB8/TAPBPL/PSMA1/SEC13/PSMC4/HLA-A/PSMB2/PSME2/PSMD8/PSMA5/PSMA6/HLA-H/PSMB7/PSMD9/PSMB6/TAP1/PSMD10/CYBA/PSMD13/LNPEP/PSMA3/PSMB1/PSMD4/B2M/PSMD14/PSMB4/PDIA3/HLA-F/PSMD6/VAMP8/NCF4/PSMC5/PSMA7/CANX/PSMD3/PSMC2/VAMP3/PSMD7/PSMD11/HLA-E/ERAP2/HLA-B/MR1/IDE/BCAP31	51
150	T_cell	GO:0031146	SCF-dependent proteasomal ubiquitin-dependent protein catabolic process	39/2094	69/17913	2.88134e-19	4.76731e-17	4.10281e-17	PSMB3/PSMA2/PSMC1/PSMA4/PSMB10/PSMC3/PSMB8/RBX1/PSMA1/FBXO6/PSMC4/PSMB2/PSME2/PSMD8/PSMA5/PSMA6/PSMB7/PSMD9/PSMB6/PSMD10/PSMD13/PSMA3/PSMB1/PSMD4/FBXL15/PSMD14/PSMB4/PSMD6/PSMC5/PSMA7/PSMD3/PSMC2/FBXL5/STYX/FBXW5/PSMD7/PSMD11/SKP1/FBXO4	39
156	T_cell	GO:0140053	mitochondrial gene expression	58/2094	148/17913	6.94136e-18	9.7179e-16	8.36335e-16	HSD17B10/MRPL28/MRPL11/NDUFA7/MRPL21/MRPL10/MRPL4/UQCC2/MRPL19/MRPS16/MRPL9/MRPS11/MRPL55/MRPL15/MRPS18A/AURKAIP1/MRPL24/MRPS15/MRPL23/MRPS24/MRPL12/TRMT5/MRPS35/MRPL13/MRPL41/COA3/MRPL47/MRPL44/GADD45GIP1/MRPL14/MRPL38/MRPL22/MRPS22/MRPL36/GATB/MRPL57/MRPS7/MRPS34/MRPS12/MRPL17/MRPL3/QRSL1/MRPL20/MRPS18C/MRPL42/MRPL51/MRPS30/MRPL49/FASTKD3/MRPS18B/MTIF2/MRPS36/MTRF1L/MRPL37/MRPL46/MRPL40/MRPL34/…	58
157	T_cell	GO:0043312	neutrophil degranulation	122/2094	485/17913	6.21646e-17	8.48547e-15	7.3027e-15	FABP5/PSMA2/NDUFC2/PSMC3/TRAPPC1/CTSD/GDI2/TMEM179B/PGAM1/RAP1B/AGA/SRP14/PSMA5/RAB37/HLA-H/CSNK2B/PSMB7/DSN1/VAMP7/GPI/DERA/DYNC1LI1/TNFRSF1B/CYBA/PSMD13/LAMTOR2/ITGB2/TUBB4B/GSDMD/PLAC8/MIF/PSMB1/RHOA/PYCARD/PTPRC/PTPRN2/ARMC8/XRCC5/PPIA/GMFG/B2M/GOLGA7/DNAJC13/VAPA/XRCC6/RAB7A/CTSS/PSMD14/STK10/NME2/RAB5C/TMEM30A/PRDX6/PSMD6/DBNL/RAP1A/COMMD3/HMGB1/PGM1/VAMP8/COMMD9/NRAS/ERP44/FPR2/LGALS3/HMOX…	122
158	T_cell	GO:0002446	neutrophil mediated immunity	124/2094	499/17913	9.5169e-17	1.2372e-14	1.06475e-14	FABP5/PSMA2/NDUFC2/PSMC3/TRAPPC1/CTSD/GDI2/TMEM179B/PGAM1/RAP1B/AGA/SRP14/PSMA5/RAB37/HLA-H/CSNK2B/PSMB7/DSN1/VAMP7/GPI/DERA/DYNC1LI1/TNFRSF1B/CYBA/PSMD13/LAMTOR2/ITGB2/TUBB4B/GSDMD/PLAC8/MIF/PSMB1/RHOA/PYCARD/PTPRC/PTPRN2/ARMC8/XRCC5/PPIA/GMFG/B2M/GOLGA7/DNAJC13/VAPA/XRCC6/RAB7A/CTSS/PSMD14/STK10/NME2/RAB5C/TMEM30A/PRDX6/PSMD6/DBNL/RAP1A/COMMD3/HMGB1/PGM1/VAMP8/COMMD9/JAGN1/NRAS/ERP44/FPR2/LGALS…	124
164	T_cell	GO:0010972	negative regulation of G2/M transition of mitotic cell cycle	39/2094	85/17913	3.42108e-15	3.97428e-13	3.42031e-13	PSMB3/PSMA2/PSMC1/PSMA4/PSMB10/PSMC3/PSMB8/RBX1/PSMA1/PSMC4/PSMB2/PSME2/PSMD8/PSMA5/PSMA6/PSMB7/PSMD9/PSMB6/PSMD10/NAE1/PSMD13/PSMA3/PSMB1/PSMD4/PSMD14/PSMB4/PSMD6/MIIP/PSMC5/TAOK3/PSMA7/PSMD3/PSMC2/RAD21/PSMD7/PSMD11/VPS4A/SKP1/BLM	39
175	T_cell	GO:0043488	regulation of mRNA stability	54/2094	158/17913	8.21376e-14	7.73226e-12	6.65449e-12	PSMB3/PSMA2/PSMC1/PSMA4/PSMB10/PSMC3/PSMB8/PSMA1/PSMC4/PSMB2/PSME2/PSMD8/PSMA5/PSMA6/PSMB7/UBB/HNRNPC/YWHAZ/ANP32A/PSMD9/PSMB6/PSMD10/PSMD13/PSMA3/PSMB1/PSMD4/EXOSC1/PSMD14/PSMB4/PSMD6/DIS3/PSMC5/PSMA7/SET/PSMD3/PSMC2/HNRNPR/HNRNPU/EXOSC5/EXOSC7/PSMD7/PSMD11/ALKBH5/SERBP1/FASTKD3/ZC3H12A/PCBP4/PUM2/RC3H1/NPM1/EXOSC9/THRAP3/YBX3/DCP1A	54
215	T_cell	GO:0061919	process utilizing autophagic mechanism	101/2094	471/17913	7.39517e-10	4.12016e-08	3.54587e-08	CDK5/VPS18/CHMP6/BAD/HTRA2/GAPDH/TRIM5/PARK7/SIRT2/FIS1/EXOC7/AMBRA1/ABL1/RAB12/CHMP2A/CSNK2B/TMEM208/GABARAP/PLAA/MLST8/ATG3/LAMTOR2/ATP6V0D1/VPS28/LAMTOR5/WDR45/PYCARD/VPS39/CASP3/OPTN/LAMTOR4/ATG12/SNX6/RRAGA/RAB5A/SPTLC2/MTMR14/RAB7A/CHMP4A/RNF5/ATG13/IL10RA/RAB1B/RAB8A/TMEM59/TAB3/TBC1D5/FBXO7/HMGB1/VAMP8/ATP6V0E1/POLDIP2/CDC37/BECN1/ATG5/WAC/CAPNS1/VDAC1/TRIM21/MTDH/CHMP2B/TOLLIP/RB1CC1/VPS…	101
306	T_cell	GO:0031647	regulation of protein stability	57/2094	272/17913	7.64978e-06	0.000220994	0.00019019	PFN1/ATF7IP/PHB/GAPDH/PARK7/PIN1/PEX19/ZSWIM7/SUMO1/ZNF207/TADA3/DPM2/ISOC2/SIRT6/PYCARD/CASP3/CHP1/NAA15/PPIB/GOLGA7/FLOT1/RNF5/CDKN2AIP/FBXO7/HDAC3/TRIM21/RNF139/GRN/HYPK/LAMP2/HSP90AB1/KDM8/APTX/CDC73/QRSL1/KRAS/SEL1L/PEX2/NAA16/PIM2/FLOT2/ASPH/DPM3/TBRG1/RTN4/STK4/SMAD3/FBXO4/GSN/TAF9/UBE2B/CDK7/TAF9B/CAMLG/IFT46/SENP2/CCNH	57
354	T_cell	GO:1905330	regulation of morphogenesis of an epithelium	40/2094	181/17913	4.83263e-05	0.00111334	0.000958155	PSMB3/PSMA2/PSMC1/PSMA4/PSMB10/PSMC3/PSMB8/PFN1/PSMA1/PSMC4/PSMB2/PSME2/PSMD8/PSMA5/ABL1/PSMA6/PSMB7/PSMD9/PSMB6/PSMD10/PSMD13/PSMA3/AP2M1/PSMB1/SIRT6/RHOA/PSMD4/PSMD14/PSMB4/CDC42/PSMD6/PSMC5/PSMA7/ARRB2/PSMD3/PSMC2/PSMD7/PSMD11/AP2S1/TGFB1	40
359	T_cell	GO:1905897	regulation of response to endoplasmic reticulum stress	23/2094	83/17913	5.40361e-05	0.00121916	0.00104923	PARK7/UBXN1/UBE2J1/OPA1/CREB3/OS9/PTPN2/BFAR/TXNDC12/BCL2L1/MANF/GRINA/TMBIM6/ERP29/UBAC2/BCL2L11/DNAJB9/YOD1/DERL2/ERLEC1/UBE2G2/FICD/BCAP31	23
432	T_cell	GO:0198738	cell-cell signaling by wnt	84/2094	500/17913	0.000373263	0.0064699	0.00556808	PSMB3/PSMA2/PSMC1/PSMA4/PSMB10/PSMC3/PSMB8/PFN1/RBX1/PSMA1/MAD2L2/PSMC4/PSMB2/PIN1/PSME2/PSMD8/PSMA5/ABL1/PSMA6/CSNK2B/PDE6B/PSMB7/UBB/WDR61/PSMD9/PPP1CA/PSMB6/FUZ/PSMD10/PIAS4/PSMD13/PSMA3/AP2M1/PSMB1/RHOA/TBL1XR1/PSMD4/UBR5/RAB5A/RUVBL2/RTF1/PSMD14/PSMB4/CDC42/PORCN/KLHL12/PSMD6/WWOX/PPP3CB/CALM1/C12orf43/PSMC5/PSMA7/ARRB2/CSNK1G3/PSMD3/PSMC2/CDC73/TLE4/PSMD7/PSMD11/CTDNEP1/SPIN1/ATP6V0C/SDHAF2…	84
449	T_cell	GO:1905475	regulation of protein localization to membrane	37/2094	181/17913	0.000470514	0.00773797	0.0066594	CDK5/TFDP2/BAD/FIS1/YWHAZ/VAMP7/EZR/ITGB2/AP2M1/YWHAQ/BID/PRKCH/RER1/CHP1/SSH1/VTI1B/STAC3/TMEM59/CIB1/RAP1A/YWHAE/VAMP8/LGALS3/MFF/PPP3CC/LYPLA1/RANGRF/BCL2L1/INPP5K/RAB11A/VPS4A/KIF5B/STX8/PPP2R5A/ITGB1/GSN/TGFB1	37
502	T_cell	GO:0140014	mitotic nuclear division	44/2094	237/17913	0.0012388	0.0175685	0.0151197	RACGAP1/DRG1/PDS5B/CHMP6/MAD2L2/SIRT2/PIN1/MAD1L1/CHMP2A/NAA50/NAA10/CHMP1A/DYNC1LI1/AURKAIP1/RCC1/KIF22/ZNF207/H2AFY/RHOA/FBXO5/BORA/RAN/KIF2A/SMC2/CHMP4A/UBE2S/LCMT1/PSMG2/BECN1/CHMP2B/KPNB1/HNRNPU/IK/RAD21/FBXW5/RAB11A/NCAPH2/ANAPC15/PRMT5/RB1/VPS4A/CDKN1B/KATNB1/TGFB1	44
530	T_cell	GO:0062012	regulation of small molecule metabolic process	72/2094	439/17913	0.00181912	0.0240494	0.0206972	FABP5/PSMB3/PSMA2/PSMC1/PSMA4/OAZ1/PSMB10/PSMC3/PSMB8/PSMA1/SEC13/ARPP19/BAD/PSMC4/PSMB2/UQCC2/OAZ3/PARK7/PGAM1/PSME2/PSMD8/PHKG2/PSMA5/PSMA6/PSMB7/FDPS/PSMD9/ME2/PPP1CA/PSMB6/PSMD10/PSMD13/EIF6/PSMA3/COMT/PSMB1/SIRT6/RHOA/MVD/PSMD4/RAN/SOD1/PSMD14/PSMB4/LCMT1/PSMD6/NUP160/PTPN2/ENO1/PSMC5/PSMA7/PSMD3/PSMC2/KPNB1/CLYBL/INPP5K/PSMD7/PSMD11/PRKAG1/PARP1/ADIPOR1/ISCU/TAZ/PRKAG2/SDHAF3/NR1H2/COX11/NQ…	72
534	T_cell	GO:0098927	vesicle-mediated transport between endosomal compartments	2094-12-01	41/17913	0.00192808	0.0252453	0.0217264	MTMR2/EZR/WASH3P/MSN/RAB5A/DNAJC13/RAB7A/BECN1/SNF8/MAPK3/STX8/RAB21	12
543	T_cell	GO:0055070	copper ion homeostasis	2094-06-01	13/17913	0.00209351	0.0267308	0.0230049	MT2A/CUTC/SCO2/ARF1/COX19/SCO1	6
594	T_cell	GO:0140056	organelle localization by membrane tethering	28/2094	141/17913	0.0033579	0.0384363	0.0330788	HAUS1/TUBA1A/DCTN2/SSNA1/DCTN3/TUBB4B/CEP57/VTI1B/CCP110/RAB8A/YWHAE/VAMP8/EXOC5/CETN2/VPS45/VAMP3/SCLT1/RAB11A/STX17/STXBP2/RALB/MAPRE1/STXBP3/VPS33B/TTBK2/IQCB1/HAUS8/PCM1	28
597	T_cell	GO:1905819	negative regulation of chromosome separation	2094-10-01	33/17913	0.00341019	0.038791	0.033384	MAD2L2/MAD1L1/DYNC1LI1/ZNF207/FBXO5/LCMT1/PSMG2/IK/RAD21/ANAPC15	10
608	T_cell	GO:1905037	autophagosome organization	17/2094	73/17913	0.00386282	0.0429552	0.0369678	AMBRA1/ATG3/WDR45/ATG12/RAB5A/RAB7A/CHMP4A/RNF5/ATG13/RAB1B/BECN1/ATG5/STX17/VMP1/RALB/MTMR3/TBC1D14	17

### Sheet: darkolivegreen
	Cluster	ID	Description	GeneRatio	BgRatio	pvalue	p.adjust	qvalue	geneID	Count
1	PMN	GO:0002446	neutrophil mediated immunity	57/331	499/17913	6.35835e-29	2.01783e-25	1.72872e-25	B4GALT1/CXCL1/RAB3D/CFP/PRAM1/ALDOA/IMPDH1/WDR1/PSAP/STXBP2/ABR/RAB5C/DDX3X/RHOG/ARSA/NRAS/CNN2/ITGB2/CANT1/SURF4/RHOA/TMEM30A/CRISPLD2/TMBIM1/ITGAX/RAB5B/SYK/ANPEP/PSMD13/ACTR2/VCP/DBNL/XRCC5/TUBB4B/ATP6AP2/GAA/PSMD6/GLB1/ALOX5/CPNE3/CPNE1/CAP1/ADAM10/KCNAB2/HSPA1B/SLC44A2/ARHGAP45/PYGL/MAN2B1/TOLLIP/PTAFR/UBR4/PDXK/PKM/ACTR10/TCIRG1/GOLGA7	57
2	PMN	GO:0043312	neutrophil degranulation	56/331	485/17913	1.17408e-28	2.01783e-25	1.72872e-25	B4GALT1/CXCL1/RAB3D/CFP/PRAM1/ALDOA/IMPDH1/PSAP/STXBP2/ABR/RAB5C/DDX3X/RHOG/ARSA/NRAS/CNN2/ITGB2/CANT1/SURF4/RHOA/TMEM30A/CRISPLD2/TMBIM1/ITGAX/RAB5B/SYK/ANPEP/PSMD13/ACTR2/VCP/DBNL/XRCC5/TUBB4B/ATP6AP2/GAA/PSMD6/GLB1/ALOX5/CPNE3/CPNE1/CAP1/ADAM10/KCNAB2/HSPA1B/SLC44A2/ARHGAP45/PYGL/MAN2B1/TOLLIP/PTAFR/UBR4/PDXK/PKM/ACTR10/TCIRG1/GOLGA7	56
3	PMN	GO:0002283	neutrophil activation involved in immune response	56/331	488/17913	1.61642e-28	2.01783e-25	1.72872e-25	B4GALT1/CXCL1/RAB3D/CFP/PRAM1/ALDOA/IMPDH1/PSAP/STXBP2/ABR/RAB5C/DDX3X/RHOG/ARSA/NRAS/CNN2/ITGB2/CANT1/SURF4/RHOA/TMEM30A/CRISPLD2/TMBIM1/ITGAX/RAB5B/SYK/ANPEP/PSMD13/ACTR2/VCP/DBNL/XRCC5/TUBB4B/ATP6AP2/GAA/PSMD6/GLB1/ALOX5/CPNE3/CPNE1/CAP1/ADAM10/KCNAB2/HSPA1B/SLC44A2/ARHGAP45/PYGL/MAN2B1/TOLLIP/PTAFR/UBR4/PDXK/PKM/ACTR10/TCIRG1/GOLGA7	56
6	PMN	GO:0016051	carbohydrate biosynthetic process	15/331	194/17913	3.3656e-06	0.00210069	0.00179971	B4GALT1/ALDOA/TALDO1/SLC25A11/TGFB1/TKT/G6PD/NDST1/INPP5K/GSK3B/NANS/PTAFR/PTK2B/PPP1R3B/GBE1	15
8	PMN	GO:0051495	positive regulation of cytoskeleton organization	15/331	205/17913	6.61111e-06	0.00309482	0.0026514	PXN/HCLS1/ARPC1B/PFN1/GRB2/PPM1F/RHOA/ARF1/ACTR2/SPAST/ACTR3/HSPA1B/PTK2B/FES/CLIP1	15
22	PMN	GO:0060323	head morphogenesis	6/331	35/17913	3.92855e-05	0.00668562	0.00572771	TGFB1/SGPL1/CRISPLD2/ATP6AP2/TIPARP/CSRNP1	6
24	PMN	GO:0015682	ferric iron transport	6/331	36/17913	4.64155e-05	0.00668562	0.00572771	ATP6V0D1/ARHGAP1/RAB11B/ATP6AP1/TCIRG1/DNM2	6
25	PMN	GO:0033572	transferrin transport	6/331	36/17913	4.64155e-05	0.00668562	0.00572771	ATP6V0D1/ARHGAP1/RAB11B/ATP6AP1/TCIRG1/DNM2	6
35	PMN	GO:0110053	regulation of actin filament organization	14/331	228/17913	9.22539e-05	0.00987117	0.00845684	PXN/HCLS1/WDR1/TWF2/ARPC1B/PFN1/GRB2/PPM1F/RHOA/INPP5K/ARF1/ACTR2/ACTR3/PTK2B	14
38	PMN	GO:0046849	bone remodeling	8/331	81/17913	0.000124435	0.0122634	0.0105063	RAB3D/RASSF2/DEF8/TGFB1/ATP6AP1/SYK/TCIRG1/PTK2B	8
44	PMN	GO:0050900	leukocyte migration	21/331	467/17913	0.000172248	0.0145864	0.0124964	B4GALT1/C5AR2/GPSM3/IL6R/WDR1/GRB2/ABR/MSN/PIK3CD/TGFB1/ITGB2/RHOA/CSF3R/ITGAX/SYK/IL17RA/BSG/ADAM10/NLRP12/PTAFR/PTK2B	21
47	PMN	GO:0062012	regulation of small molecule metabolic process	20/331	439/17913	0.000206817	0.0164253	0.0140719	SCAP/ADIPOR1/TGFB1/PDK3/PFKFB4/RHOA/INPP5K/PSMD13/VCP/PSMD6/GSK3B/HMGCR/PSMD9/PTAFR/TAZ/PTK2B/PPP1R3B/NFYC/PSMC1/POR	20
54	PMN	GO:0006446	regulation of translational initiation	7/331	69/17913	0.000278982	0.0190871	0.0163523	PPP1R15A/EIF1/DDX3X/EIF4G2/EIF4H/RBM4/PPP1R15B	7
55	PMN	GO:0043555	regulation of translation in response to stress	4/331	18/17913	0.000285415	0.0190871	0.0163523	PPP1R15A/RPS6KA1/RBM4/PPP1R15B	4
78	PMN	GO:0036010	protein localization to endosome	4/331	22/17913	0.000643637	0.0293283	0.0251262	MSN/PACSIN2/TMEM30A/TOLLIP	4
80	PMN	GO:1990778	protein localization to cell periphery	14/331	276/17913	0.000651982	0.0293283	0.0251262	FLOT2/RHOG/TGFB1/ACTB/KRT18/INPP5K/TMBIM1/EPB41/BSG/ADAM10/RHOQ/FLOT1/CLIP1/GOLGA7	14
96	PMN	GO:0099188	postsynaptic cytoskeleton organization	3/331	11/17913	0.000924034	0.0356753	0.0305638	ACTB/ACTG1/ARF1	3
105	PMN	GO:0006914	autophagy	19/331	471/17913	0.00128165	0.0452811	0.0387933	ATP6V0D1/PSAP/TBC1D14/VPS37B/ATG9A/WDR45/TBC1D17/WDR45B/VCP/DHRSX/EIF4G2/MTMR3/GSK3B/DRAM1/TOLLIP/TCIRG1/MAP1LC3B/TPCN2/TSC2	19
106	PMN	GO:0061919	process utilizing autophagic mechanism	19/331	471/17913	0.00128165	0.0452811	0.0387933	ATP6V0D1/PSAP/TBC1D14/VPS37B/ATG9A/WDR45/TBC1D17/WDR45B/VCP/DHRSX/EIF4G2/MTMR3/GSK3B/DRAM1/TOLLIP/TCIRG1/MAP1LC3B/TPCN2/TSC2	19
109	T_cell	GO:0000070	mitotic sister chromatid segregation	2020-03-16	132/17913	0.000204184	0.0377566	0.0257798	NDC80/SGO1/PRC1	3
110	T_cell	GO:0008608	attachment of spindle microtubules to kinetochore	2020-02-16	29/17913	0.000299443	0.0377566	0.0257798	NDC80/SGO1	2
111	T_cell	GO:0000819	sister chromatid segregation	2020-03-16	157/17913	0.00034015	0.0377566	0.0257798	NDC80/SGO1/PRC1	3
