## Supplementary Table for "Integrative transcriptomic analysis of SLE reveals IFN-driven cross-talk between immune cells"

### Sheet: genesets
IFN signature genes	IFN-related genes	Follicular helper T cells	TREG signature genes	TH1 cell signature genes	TH2 cell signature genes	TH17 cell signature genes
IFN-20	IFN-363	Locci et al, 2013 (GSE50392)	DICE Database Scmiedel at al. 2018 dbGap phs001703	Lindestam Arlehamn et al. 2014 (GSE56179)	Lindestam Arlehamn et al. 2014 (GSE56179)	Lindestam Arlehamn et al. 2014 (GSE56179) Dan et al. 2017 (GSE104024)
HERC5	ABCA1	CD200	TNFRSF9	CD200	ICOS	CTSH
IFI6	ACTA2	BTLA	IL1R2	IFNG	GATA3	CCR6
IFI44	ADAR	AFF3	FOXP3	XCL1	PKIA	LGALS3
IFI44L	AEN	IL21	HLA-DRB1	CST7	RAB8B	IL2RA
IFIT3	AIM2	SHISA2	CD74	CXCR3	NR4A3	EMP3
ISG15	AKT1	SFXN1	HLA-DQB1	IRF8	NDFIP2	EED
MX1	APAF1	SAT1	LINC00152	KLRG1	LIMA1	S100A4
OAS3	APOL6	LTA	HLA-DRB5	TBX21	IL2	C10orf128
PLSCR1	ARIH1	JARID2	MEOX1	HOPX	PRKCA	S100A6
RSAD2	ASPRV1	DUSP2	CTLA4	LYAR	IL17RB	MYO1G
IFI27	ATF2	NDFIP2	LRRC32	NKG7	TIGIT	CCNG2
IFIT1	ATF3	TP53INP1	HLA-DRB6	CCL4	HPGDS	IL1R1
SIGLEC1	BAK1	HIF1A	LAYN	SAMD3	TNFSF11	GNA15
USP18	BATF2	FBLN7	PRDM1	TBKBP1	SLC2A3	LGALS1
SPATS2L	BAX	ST8SIA1	TNFRSF1B	DHRS3	EGR2	LMNA
OAS2	BCL2	ACTN1	HLA-DRA	GZMH	BCAT1	ANXA2
RTP4	BID	RNF19A	HPGD	GZMB	GCNT1	KCNN4
OAS1	BISPR	GK	MYL6B	LUZP1	NEK6	LMO4
EPSTI1	BST2	ASAP1	ZBTB32	CCL5	C9orf16	SOCS2
LY6E	BTN3A1	SLC7A5	FANK1	GZMK	HTR2B	PTPN13
	C1QA	SGPP2	ENTPD1	ARHGAP26	SLC9A7	PROK2
	CAMK2A	RILPL2	CD70	FGF9	RHBDD2	MAP3K4
	CAMK2B	FYN	FAM129A	IL18RAP	FGFR1	DSE
	CAMK2D	NETO2	HLA-DPB1	LAG3	CIRH1A	POLR2L
	CAMK2G	SOCS1	JAKMIP1	YES1	ARID5B	TMSB10
	CARD17	CXCR4	LAIR2	GNLY	PARVB	CDCA7
	CASP1	SH2D1A	BATF	RASGRF2	UCHL3	CHN1
	CASP3	BAZ2B	CCR8	APOBEC3H	IL6ST	DYNLL1
	CASP8	BCL6	ETV7	OAF	FNIP2	ZNRF1
	CASP9	RACGAP1	STX11	ID2	PRR5L	SOS1
	CBL	TSPAN5	PMCH	ABI3	SNED1	PLP2
	CCL8	NUSAP1	PDE4A	TXK	C16orf45	ADPRH
	CD63	GNG4	PTTG1	CD300A	AKAP12	HLF
	CEACAM1	CCDC50	UCK2	NCALD	LINC00426	FAM129A
	CHMP5	NFATC1	HLA-DMA	GZMM	OTUB1	C4orf32
	CHUK	KIAA1324	PTPLA	MTUS1	SLC25A33	TSPO
	CIITA	PHGDH	IL2RB	AEBP1	AFAP1	ACTN4
	CMPK2	POU2AF1	DOK2	GFI1	KRT1	PDCD5
	CMTR1	BIK	NUSAP1	IGF1R	SHMT2	JAKMIP1
	CPT1B	EGR2	FAM46C	CCNB1	PTPRN2	ADAM12
	CREB1	MCM4	HLA-DQA1	GNGT2	EGR3	ALDOC
	CRK	LRMP	CSF1	APBA2	IL6R	BAD
	CRKL	GAPDH	ACTA2	SLAMF7	SELL	RORC
	CXCL10	CKS2	SDC4	ZNF844	COTL1	FURIN
	CXCL9	NAP1L4	ATP1B1	RASGEF1B	NOP14-AS1	MAF
	CXCR3	BCAT1	FLVCR2	COL6A2	FXYD5	SYT11
	CXCR4	ATP6V1D	NCF4	ENPP4	SEC14L2	GADD45GIP1
	CXL11	RAB11FIP1	TRIB1	SYNM	SARDH	CKS2
	CYBB	ODC1	SPATS2L	CEBPB	CASZ1	HN1
	CYCS	HES6	SLC1A5	CDCA7L	RAB30	HRH4
	DDX58	CTTN	CSF2RB	CTSW	ARHGAP21	NDUFB7
	DDX60	SSH2	TNFRSF8	TSHZ1	ATP6V0A1	NDUFA13
	DHRS9	DDIT4	STAM	CMC1	INF2	PFKFB3
	DHX58	FAM110A	IL7	ENG	HRH2	PLEKHG1
	DNAJA3	CARHSP1	STX1A	RBM11	KLF7	PPP1R14B
	DNAJC3	KPNA2	CTNNAL1	MCTP2	CSGALNACT1	DUS3L
	DRAP1	CKS1B	DCP1B	YARS	ZBTB16	EZH2
	DYNLT1	H2AFZ	DUSP10	ATP10A	CCND1	OSBPL1A
	EIF2AK2	PAQR4	C15orf53	IFI27	ASPH	RORA
	EIF4A1	CORO1B	SLC1A4	CHI3L2	CADM1	FLNA
	EIF4A2	IFNAR2	DUSP4	LAIR1	NET1	SETD7
	EIF4A3	TMEM64	OAS1	UBE2E3	NRIP3	SYNGR3
	EIF4B	ICA1	MGST2	KCNQ5	ANKRD18A	IMP4
	EIF4E	GINS2	SGMS1	F2R	MFHAS1	MLLT4
	EIF4E2	MAGEH1	GPR55	DCBLD1	DIP2B	TBXAS1
	EIF4E3	PPP1R16B	HLA-DPA1	GPR160	RGS12	MRPL34
	EIF4EBP1	SIRPG	CTTNBP2NL	SMAGP	ACVR2A	NPDC1
	EIF4G1	PTPN11	MPST	S100PBP	IFNGR2	XRCC3
	EIF4G2	ID3	CIITA	ZBTB49	TRIM62	ZFYVE28
	EIF4G3	ZFP91	NINJ2	PDE9A	ARMCX4	TOR1A
	EPSTI1	KCNK5	CEP55	SIPA1	DCLRE1B	NBEAL2
	ETV7	FBXO33	FUT7	GZMA	DRG2	GPR15
	FADD	MCM2	AHRR	SNTB1	MORC2	LRP12
	FBXO6	CASP3	HDAC9	TYMS	CENPF	SBF1
	FLNB	SLC29A1	HLA-DMB	USP28	GAB2	RNH1
	FRA16A	PHACTR2	SLC29A1	PTPRM	CERS6	ARHGAP31
	FYN	SYT11	TOX	CCR5	SIL1	LINC00341
	GAB2	CD38	STAC	BPGM	ITPRIPL1	CD58
	GADD45B	PCNA	CPNE2	E2F3	TPCN2	SSBP4
	GALM	TIAM1	VDR	PLAC8	ZDHHC23	MCF2L2
	GBP1	FAM43A	ANKS1B	LAMP3	DMWD	CAPG
	GBP1P1	P2RY11	RASGRP4	PLSCR1	TOM1	MYO18A
	GBP2	TM2D3	CDKN2A	GBP5	NINJ2	SPSB1
	GBP3	MBOAT1	FAIM2	GBP4	TNFRSF11A	FUT7
	GBP4	CXCR5	ADPRH	FAM49A	NLRP2	TYMP
	GBP5	CEBPA	CD80	41886	TPCN1	TRIM59
	GBP6	MYL6B	ZBTB20-AS1	LRRC16B	LYPD3	AMPD2
	GVINP1	SPSB1	CCR3	LPAR3	POLR1A	CLDND1
	HELZ2	SEPN1	IL12A	C1orf177	SORL1	CAMTA1
	HERC5	IGFBP4	CCR10	ATP9A	PRC1	EVC2
	HERC6	STK39	CARD17	DKK3	FAM169A	VPS37C
	HES4	LGMN	LRG1	RCAN2	GALT	CORO1B
	HIST1H4I	PFKFB3	PLEKHG1	LGR6	SLFN11	C11orf49
	HLAB	PTPN2	GEM	OR1F2P	ATXN7L1	MAPK11
	HSH2D	TRIM32	PAQR4	MIR31HG	TECPR1	MARS
	HSPA1A	PPP1CC	ATP1A3	RUSC2	CPA5	NEDD4L
	HSPA1B	LBH	UTS2	OR2L1P	GMNN	RELT
	ICAM1	GFOD1	BFSP2	ALOXE3	FANCI	SDC4
	IDO1	UBE2G1	BASP1	SH3RF3	SH3PXD2A	MRPL41
	IFI16	TBC1D4	KHDC1	GAB1	TADA2A	HPGD
	IFI27	SLC25A46	CD101	ANKRD36BP2	PDE8A	A1BG
	IFI27L1	FAM134B	SPSB1	EPB41L3	CHERP	RNF166
	IFI27L2	SERPINE2	CDKL4	PDGFD	MARCKSL1	CDC42BPB
	IFI30	FABP5	SLCO4A1	DTHD1	USP36	BCAT2
	IFI35	MCM6	CHRNA6	SCNN1A	UBXN7	DENND3
	IFI44	QPRT	TSHR	GPR114	CD200R1	MAP1S
	IFI44L	PTPN13	ANKRD33B	ITGAM	TMEM30B	PNKP
	IFI6	P2RX5	TGFB1I1	HAVCR1	KIAA0556	B4GALT5
	IFIH1	INSIG1	PIK3R3	PDGFB	PPP1R3F	PLEC
	IFIT1	CLINT1	SLC2A8	TFCP2L1	LRRC8D	C2orf76
	IFIT1B	TYMS	HIST1H3H	LOC388152	C10orf12	JAKMIP2
	IFIT2	TMEM2	OLFM2	LOC256021	TPX2	NME6
	IFIT3	PASK	VAV3	EPS8	MSH2	LENG8
	IFIT5	IRF4	RHOXF1	FBP1	SESN3	S100A11
	IFITM1	CDKN3	WBSCR27	KIAA1671	RHOF	USP46
	IFITM10	LAG3	CLNK	CELA1	ANAPC2	GNB2
	IFITM2	BCAS4	CCRL2	TYROBP	CTNNBIP1	PHTF2
	IFITM3	GLCCI1	NCAPG	LOC100507050	GPX4	ST6GALNAC2
	IFITM5	TRIM8	SH3RF2	OBSCN	C3orf52	WIPI1
	IFNA1	FEN1	F5	ADAMTS10	BLOC1S3	DUSP4
	IFNA10	NAB1	NEIL3	LOC653075	JUNB	METTL21A
	IFNA11P	PTPN7	IRAK3	SLC27A3	TTN	FOXP3
	IFNA12P	ALDH5A1	IL10	REREP3	CUBN	TTYH2
	IFNA13	TOX	HIP1	RAB25	VTA1	PSMD4
	IFNA14	PYHIN1	ASF1B	TSHZ3	NBPF15	FAS
	IFNA16	STMN1	MT1L	TARP	AXIN2	PLEKHF1
	IFNA17	LRRC1	BACE2	S100B	NCAPH	CPNE7
	IFNA2	ACTA2	CASC5	RASGEF1A	CYSLTR1	PHLDA1
	IFNA20P	NUCB2	FAM124B	DOCK3	TCP11L2	RRP12
	IFNA21	ITM2A	CEP128	KIAA0182	GLB1	MCRS1
	IFNA22P	ORMDL3	SCG5	ARAP3	CDHR3	ZBTB7B
	IFNA4	TMEM99	AKIP1	PLK1	ARHGAP32	RABAC1
	IFNA5	ICOS	MELK	C17orf66	SLC36A1	LMF2
	IFNA6	UBE2E3	RAD51	CDC6	EPHA4	OGG1
	IFNA7	CBLB	HIST1H2BL	TSPAN33	ACP5	RFXANK
	IFNA8	FHL2	SRGAP2	ZNF853	SLC9A9	AP1G2
	IFNAR1	SLC9A9	TPX2	PTCH1	FAM117B	PFKL
	IFNAR2	TRIB2	METTL7A	UNC13B	NBPF9	OPA3
	IFNB	PTTG1	CLSPN	C1orf21	CCDC141	MAN1B1
	IFNE	CDK6	CENPW	FGFBP2	IKBKB	ACAP1
	IFNG	SRPK2	AURKA	KRT73	FBLN5	HDAC10
	IFNGR1	HECW2	DTL	PLCB1	SH2D4A	GABBR1
	IFNGR2	LAT	DEXI	LOC100499405	NOMO2	CLU
	IFNK	AGMAT	GPR19	GPR56	DENND5A	CORO2A
	IFNL1	CDCA7	CDCA5	LOC144571	SEPN1	SH3TC1
	IFNL2	CENPM	CENPA	ZNF618	MORC4	FNBP1L
	IFNL3	NR3C1	FAM174B	ME3	ZNF512B	ANO9
	IFNL4	TRAF3IP2	TK1	A2M	FKBP8	DZIP3
	IFNLR1	WSB2	GINS2	SLC4A4	TDP2	RAB11FIP5
	IFNNP1	RFC5	LMCD1	PACSIN1	TMEM154	PIDD
	IFNR	RYR1	SLC25A35	EDAR	YBEY	RAPH1
	IFNW1	CENPN	ACTG2	MS4A1	CD5	CRIP1
	IFNWP15	IL6R	SLC35E4	SIGLECP3	RNF214	TRAPPC5
	IFNWP18	AIM2	SELPLG	DFNB31	TCEA3	HK1
	IFNWP19	FAM46C	PTMS	A2MP1	UTS2	MIR22HG
	IFNWP2	MYO5A	CDC20	ZCCHC18	CDK2AP2	MVP
	IFNWP4	AKAP13	CHST7	LOC100507421	PTK2	STX1A
	IFNWP5	TOX2	MCM4	SOX13	FHIT	LPAR6
	IFNWP9	FKBP5	CENPM	PZP	PACSIN2	FRY
	IFRD1	NMB	CCNB2	C12orf33	POLR2I	CRY1
	IFRD2	SERTAD2	AARD	FCRL6	ZBED6	KATNAL1
	IGF2BP1	PRKCZ	AC002331.1	KRT72	CCDC124	TRIM35
	IKBKB	AURKA	AC011997.1	VNN2	FAAH2	PLCD1
	IKBKG	LIMS1	AC017002.1	FLT4	RPS5	MOSPD2
	IL10RB	RPL39L	AC017002.2	PTGDR	SCML1	POLR3K
	IL18	IKZF3	AC021188.4	STAP1	AKTIP	ELK3
	IL1B	TRIB1	AC068491.2	ENC1	SLC40A1	B3GNT5
	IL6	FAM160B1	AC069547.1	EOMES	GIMAP2	MICAL2
	IRF1	INPP1	AC093159.1		MKL2	ANKS1B
	IRF2	MAPK6	AC093616.4		PAFAH1B3	ISYNA1
	IRF2BP1	MAPKAPK3	AC108463.1		EMR1	PPARG
	IRF2BP2	POMT1	AC108463.2		PDCL	CTLA4
	IRF2BPL	ASB2	AC138517.1		IL4R	INPP5F
	IRF3	BATF	AC233263.1		PARP12	RCBTB2
	IRF4	ARHGAP10	AKR7A2P1		ID3	PER3
	IRF5	MT1E	AMZ1		FIS1	ALOX5AP
	IRF6	DCUN1D3	AP001189.4		LGALS9	GNRH1
	IRF7	GRAMD3	ASPM		PASK	ROGDI
	IRF8	TNFRSF18	ASS1P1		IKBKE	AMY2B
	IRF9	RBBP8	AURKB		LEF1	TEC
	IRGC	RDH10	BCAS1		PPP1CA	ATG2A
	IRGM	PPP2R5C	BFSP2-AS1		HAPLN3	ILK
	IRS1	VOPP1	BIRC5		PKP2	ZC2HC1A
	IRS2	SCD	BMPR1B		FLJ45983	KIFC2
	ISG15	IL2RB	BUB1		PTGDR2	NPHP4
	ISG20	STX11	BUB1B		FLJ21408	WNT10A
	ISG20L2	GADD45G	C10orf131		BAI2	MOB2
	JAK1	PDCD1	C2orf48		LOC100507582	CRIP2
	JAK2	GFI1	C4orf50		CD79A	FRG1
	JPX	SRGN	C5AR2		EMR4P	TM9SF1
	LAMP3	DUSP6	C9orf139		RFX8	CTTNBP2NL
	LCK	RAB27A	CCR1		KCNC3	ARFGAP1
	LGALS3BP	MAF	CD93		EBF1	DECR2
	LGALS9	TIGIT	CDC25A		RAMP3	NR1D1
	LHFPL2	THADA	CDC45		LOC100505806	KCNQ1OT1
	LIN9	CTLA4	CDCA2		SRGAP3	MIAT
	LY6E	CXCL13	CDHR3		ZP1	ZNF668
	MAP2K3	C20ORF100	CDK14		DRP2	DGKA
	MAP2K6	PVALB	CDT1		ANKRD55	DPM3
	MAP3K1	SCGB3A1	CEND1		NEFL	MLF1
	MAP3K7	ASCL2	CENPE		SLC22A23	FAM53B
	MAPK14	CHI3L2	CENPF		CYP4F12	FAM13A
	MAPK3	CDK5R1	CIT		AR	SIGIRR
	MAPKAP1	CXXC5	CKAP2L		ATPAF1-AS1	SPATS2L
	MAVS	C3ORF21	CLDN4		TLR5	ZC3H12D
	MDK	HEYL	COL9A2		CHST2	GLUL
	MED14	C11ORF75	CPE		ARHGEF4	EPHB6
	MIR1248	ATP9A	CREG2		RBM47	RARG
	MIR3614	KIAA1671	CTC-232P5.1		CDO1	TNFRSF9
	MIR5193	MYB	CTC-490G23.2		MIR4440	VCL
	MIR630	CD79A	CTD-2325P2.2		NRN1	CD109
	MLST8	TOP2A	CTD-2325P2.3		PPP1R26	TBC1D4
	MOV10	LHFPL2	CTD-2510F5.4		LIMS2	TSHZ2
	MT1A	FABP5L2	DEPDC1B		CHGB	ISG15
	MT2A	C14ORF145	DLGAP5		DGCR10
	MTOR	CAV1	DOCK6		GCNT4
	MX1	SH3TC1	DSCC1		CHRNA6
	MX2	HS.570988	E2F2		CYBRD1
	MYO1C	MYH10	E2F7		LOC348761
	NBN	UBE2C	E2F8		LOC100506804
	NCOA7	BLR1	EEF1A2		SELP
	NDUFA13	C8ORF13	EVA1B		CLIP3
	NEDD4	MERTK	EXO1		DPF3
	NFKBIA	CDC20	FAM110C		PDLIM1
	NOS2	FAM167A	FAM111B		C21orf56
	NRIR	CDCA5	FAM179A		BUB1
	NT5C3	KIAA0101	GFRA2		LINC00173
	NTNG2	HS.571502	GK-AS1		KALRN
	NUB1	PON2	GREB1		SUSD4
	OAS1	LOC642956	GS1-204I12.4		TRIM2
	OAS2	C16ORF75	GTSE1		DBNDD1
	OAS3	COL6A3	HAP1		CHN2
	OASL	HS.390407	HES1		GBGT1
	OTOF	FAM179A	HIST1H2BH		PLXNA4
	PARP10	NUDT7	HJURP		TCTEX1D4
	PARP12	CDKL2	HLA-DOA		PFN1P2
	PARP14	H1F0	HLA-DQA2		TMIE
	PARP9	UHRF1	HLA-DQB1-AS1		ZSWIM1
	PDCD4	PTTG3P	HLA-DQB2		MIR221
	PHF11	C14ORF72	HMCN1		COL1A1
	PIAS1	KIFC1	HMOX1		CPNE2
	PIAS3	C17ORF96	HNRNPA1P21		IL5RA
	PIK3CD	SERP2	HOXB7		ASTL
	PIK3R1	C16ORF87	HS3ST3A1		KLHL3
	PIK3R2	CASP9	IGHV1OR15-3		LOC100129034
	PKLR	FLJ11795	IL17REL		LPAR5
	PLCG1	CCNB2	KCNMB1		C14orf132
	PLSCR1	SGCE	KIAA0101		AK5
	PML	MTUS1	KIAA1598		VANGL1
	PPM1B	HS.60257	KIF15		GRAPL
	PRDM1	HLA-A29.1	KIF18B		ASAP3
	PRKCD	CCNA2	KIF23		GCET2
	PRKRA	LOC440871	KIF4A		HVCN1
	PRMT1	NCALD	KIFC1		CACNA1I
	PSMB8	ANKRD55	LIN7A		MDS2
	PSMB9	ATPGD1	LINC00312		SLC14A1
	PSME1	CPA5	LINC00427		ASPM
	PTPN1	KIAA0182	LINC00884		PLXDC1
	PTPN11	ANKRD35	LINC00885		ALS2CL
	PTPN2	CNIH	LRRC2		CTSL1
	PTPN6	CDC45L	MACC1		SDK2
	PTPRC	LIMS2	MCM10		C1orf95
	PYHIN1	FAAH2	MICD		DIP2C
	RAC1	ERMP1	MIR4435-1HG		SRGAP2P2
	RACK1	C9ORF16	MIR4435-2		ATP1A3
	RAF1	C1ORF198	MKI67		EDN1
	RAP1A	ANKS1B	MND1		FGFR2
	RAPGEF1	LOC729816	MYBL2		COL9A2
	RB1	ASPM	MYOF		EPHA1
	RBCK1	C20ORF55	NEK2		LOC254100
	REC8	DLGAP5	NTNG2		LOC100128420
	REG1A	ECOP	OGN		LOC100506866
	REL	MEIS3P1	PBK		CIT
	RELA	MGC33556	PCDH1		NRADDP
	RFWD2	AURKB	PGBD4P1		ZNF434
	RHBDF2	ALPK2	PLS3		FAM13A-AS1
	RNASEL	LOC644132	PNMA5		FILIP1L
	RNF213	ASF1B	POLQ		OBFC2A
	RPS6	C3ORF37	PPP1R26-AS1		GOLGA7B
	RPS6KA4	CCNF	PRR11		LOC283174
	RPS6KA5	TK1	PSD3		PAR5
	RPS6KB1	SMPDL3A	PTGS1		C6orf25
	RPTOR	C6ORF105	RAB31		LOC100505746
	RSAD2	C7ORF44	RN7SL144P		TMEM198B
	RTP4	SIPA1L2	RN7SL334P		PYGM
	SAMD9	C1ORF85	RN7SL399P
	SAMD9L	NEK2	RNU6-548P
	SCO2	PGAM4	RP11-1029J19.4
	42982	CENPA	RP11-1029J19.5
	SERPING1	TSHR	RP11-180M15.3
	SIGLEC1	LOC653566	RP11-181E10.3
	SOCS1	C12ORF35	RP11-214O1.2
	SOCS3	ZFPM1	RP11-215G15.5
	SP100	RAB37	RP11-25K19.1
	SP110	KIF2C	RP11-265N7.2
	SP140	CEP55	RP11-275I4.2
	SPATS2L	GPR19	RP11-350N15.4
	SPI1	F2R	RP11-356I2.1
	SRBD1	NCAPG	RP11-367G6.3
	STAT1	BIRC5	RP11-377G16.2
	STAT2	SH3RF3	RP11-390B4.3
	STAT3	TJP2	RP11-395B7.4
	STAT4	LOC728069	RP11-434D9.2
	STAT5A	HMMR	RP11-466P24.6
	SUMO1	FAM164A	RP11-467L13.5
	TAB2	HS.542413	RP11-525G13.2
	TAP1	CDT1	RP11-546J1.1
	TAP2	LOC399942	RP11-54F2.1
	TCAM1P	CDC2	RP11-563N4.1
	TCN2	TIMP2	RP11-586D19.1
	TDRD7	MELK	RP11-62C7.2
	THAP12	HS.547738	RP11-672A2.4
	TIMM10	LOC729086	RP11-803D5.4
	TLR3	BUB1	RP11-876N24.4
	TMEM140	VWA5A	RP11-91K8.4
	TMEM173	HS.538259	RP13-1016M1.2
	TMEM233	HIST1H2BD	RP3-449O17.1
	TNF	LOC92755	RP4-655J12.4
	TNFAIP6	HES4	RP4-794H19.4
	TNFRSF1A	PLCH2	RPL32P1
	TNFSF10		RRM2
	TOR1AIP2		RYR1
	TOR3A		SAPCD2
	TP53		SEC13P1
	TRAF2		SEMA3G
	TRAF3		43711
	TRAF5		SKA1
	TRAF6		SKA3
	TRAFD1		SLC1A1
	TRANK1		SLC22A13
	TRIM21		SPC24
	TRIM22		SRGAP3
	TRIM25		ST8SIA6
	TRIM34		STRIP2
	TRIM38		TBC1D27
	TRIM5		TBX20
	TRIM56		TEX14
	TRIM6		TMEM108
	TSHB		TNFRSF13B
	TUSC5		TNFRSF19
	TXNRD1		TOR4A
	TYK2		TRIM71
	TYMP		TROAP
	UBA7		TTYH3
	UBE2E1		UBE2C
	UBE2L6		VANGL1
	UBE2N		WSCD2
	UNC93B1		XXYLT1-AS2
	USP18		XYLB
	USP41		ZC3H12C
	VAV1
	WARS
	WT1
	XAF1
	ZAP70
	ZC3HAV1
	ZNF684
	ZNFX1
	IFITM9P
	RP11-467L13.5
	RP4-725G10.3
	RP11-396M11.1
	DTX3L
